# Co-expression of Bovine leukemia virus and Bovine foamy virus-derived miRNAs in naturally infected cattle

**DOI:** 10.1101/2025.02.21.639540

**Authors:** MI Petersen, G Suarez Archilla, CV Perez, DD Gonzalez, KG Trono, C Mongini, JP Jaworski, HA Carignano

## Abstract

Among the viruses that encode miRNAs and infect cattle such as Bovine leukemia virus (BLV), Bovine foamy virus (BFV) and Bovine herpesviruses (BoHV), BLV has gained attention due to the critical role that BLV-miRNAs may play in inducing lymphosarcoma in infected animals. BLV is highly prevalent in the Americas and negatively affects dairy herds, primarily due to restrictions on the commercialization of dairy products from infected animals and a decrease in milk production. Mixed infections involving BLV and BFV appear to be common in cattle. Considering the ability of foamy viruses to cross species barriers, preventing their presence within the food chain is essential. We identified the co-expression of seven BLV-derived miRNAs (blv-miR-B1-3p, blv-miR-B2-5p, blv-miR-B2-3p, blv-miR-B3-5p, blv-miR-B3-3p, blv-miR-B4-3p and blv-miR-B5-5p) and three BFV-derived (bfv-miR-BF1-5p, bfv-miR-BF1-3p, and bfv-miR-BF2-5p) in naturally BLV-infected cows. Besides, seven differentially expressed bovine miRNAs (bta-miR-375, bta-miR-133a, bta-miR-677, bta-miR-1, bta-miR-3613a, bta-miR-9-5p and bta-miR-95) were identified between cows with high BLV proviral load and uninfected counterparts (fold change > |1.5| and q-value < 0.05). A comprehensive functional analysis of protein-protein interaction networks for genes targeted by both viral and host-derived miRNAs highlighted key pathways implicated in tumorigenesis and immune response. Although BLV and BFV derived miRNAs target different genes, their functional convergence may reflect coordinated viral modulation of host cellular processes, raising important concerns regarding their potential influence on disease severity and the increased dissemination of BFV. These findings offer new perspectives for creating diagnostic and treatment approaches to manage viral persistence and tumorigenesis in cattle.

**Importance:** The Bovine leukemia virus (BLV) and Bovine foamy virus (BFV) are retroviruses that encode miRNAs and infect cattle. While the role of BFV-derived miRNAs remains unclear, BLV-miRNAs have gained attention for their potential involvement in oncogenesis. Mixed BLV-BFV infections are common and given foamy viruses’ potential to cross species barriers, it is essential to prevent their presence in the food chain. We reported the co-expression of three BFV-derived miRNAs and seven BLV-derived miRNAs in naturally infected cattle. A functional analysis of the protein-protein interaction graph of genes potentially targeted by both viral and host-derived miRNAs revealed key metabolic pathways associated with tumorigenesis and immune response regulation. The co-expression of BLV and BFV miRNAs suggests a potential functional interactions that may influence disease progression and BFV dissemination. These findings offer opportunities for developing diagnostic and therapeutic strategies to control viral persistence and tumor development in cattle.
