## Supplementary material for "Co-expression of Bovine leukemia virus and Bovine foamy virus-derived miRNAs in naturally infected cattle": Table S2

### Sheet: Table S2
Table S2: miRNAs differential expression analysis
miRNA_ID	Base expression Mean1	Log2FC	Log2FC SE	p-value	q-value
blv-miR-B3-3p	28,199.73	9.95	0.38	1.83e-152	8.33e-150
blv-miR-B2-5p	33,776.29	9.78	0.47	1.31e-97	3.00e-95
blv-miR-B1-3p	15,828.68	10.08	0.64	1.41e-56	2.15e-54
bfv-miR-BF1-3p	4,722.34	9.84	0.80	4.61e-35	5.25e-33
blv-miR-B5-5p	544.18	10.16	0.90	8.69e-30	7.90e-28
bfv-miR-BF1-5p	3,916.53	9.12	0.85	5.44e-27	4.13e-25
bfv-miR-BF2-5p	8,530.69	10.44	1.05	3.51e-23	2.28e-21
blv-miR-B3-5p	176.89	10.97	1.23	3.85e-19	2.19e-17
blv-miR-B4-3p	37.18	8.73	1.27	5.25e-12	2.65e-10
blv-miR-B2-3p	64.27	9.52	1.40	9.88e-12	4.49e-10
bta-miR-375	9,797.85	4.19	0.85	8.74e-07	0.00003
bta-miR-133a	901.84	3.15	0.74	0.00002	0.00
bta-miR-677	48.00	2.05	0.56	0.00	0.01
bta-miR-1	1,661.19	3.04	0.86	0.00	0.01
bta-miR-3613a	288.67	2.87	0.81	0.00	0.01
bta-miR-9-5p	1,760.63	1.94	0.61	0.00	0.04
bta-miR-95	260.01	2.35	0.76	0.00	0.04
bta-miR-11972	10.93	2.08	0.72	0.00	0.10
bta-miR-210	473.17	1.26	0.47	0.01	0.17
bta-miR-193a-5p	50.73	1.16	0.44	0.01	0.19
bta-miR-2284k	35.49	1.98	0.75	0.01	0.19
bta-miR-25	24,677.15	1.08	0.42	0.01	0.20
bta-miR-885	66.86	-1.04	0.41	0.01	0.23
bta-miR-2440	48.59	1.32	0.54	0.01	0.27
bfv-miR-BF2-3p	2.19	4.65	2.02	0.02	0.35
bta-miR-1468	123.01	0.90	0.39	0.02	0.35
bta-miR-2285t	1,554.97	1.57	0.68	0.02	0.35
bta-let-7e	1,387.99	0.76	0.34	0.02	0.35
bta-miR-11993	3.36	3.26	1.45	0.02	0.35
bta-miR-144	33.25	1.91	0.84	0.02	0.35
bta-miR-2285cy	1.55	-4.18	1.85	0.02	0.35
bta-miR-34a	700.84	1.41	0.63	0.02	0.35
bta-miR-211	53.60	-1.06	0.50	0.03	0.45
bta-miR-1949	4.26	2.55	1.22	0.04	0.48
bta-miR-4449	7.55	1.68	0.81	0.04	0.48
bta-miR-30b-3p	34.66	1.49	0.72	0.04	0.50
bta-miR-190b	25.24	1.28	0.65	0.05	0.54
bta-miR-2318	10.51	1.82	0.92	0.05	0.54
bta-miR-2404	56.31	1.27	0.64	0.05	0.54
bta-miR-362-5p	313.78	-0.55	0.27	0.05	0.54
bta-miR-3660	2.50	3.82	1.90	0.04	0.54
bta-miR-1434-5p	11.27	1.34	0.68	0.05	0.54
bta-miR-335	554.48	-1.05	0.54	0.05	0.54
bta-miR-30e-5p	21,011.64	1.19	0.61	0.05	0.55
bta-miR-331-3p	391.19	-0.88	0.46	0.06	0.58
bta-miR-2285bq	3.30	-2.09	1.11	0.06	0.60
bta-miR-374b	2,726.23	-0.65	0.35	0.07	0.64
bta-miR-133b	4.22	3.01	1.65	0.07	0.64
bta-miR-1296	22.23	-0.86	0.48	0.07	0.66
bta-miR-138	2,985.27	1.30	0.72	0.07	0.66
bta-miR-187	1.80	-3.49	1.97	0.08	0.66
bta-miR-365-3p	7,264.79	1.23	0.69	0.07	0.66
bta-miR-152	292.67	0.71	0.41	0.08	0.69
bta-miR-2331-3p	2.13	-2.29	1.33	0.09	0.72
bta-miR-15a	22,354.25	0.85	0.50	0.09	0.73
bta-miR-181a	19,204.36	-0.96	0.57	0.09	0.73
bta-miR-193b	62.83	1.50	0.91	0.10	0.73
bta-miR-215	75.16	-0.75	0.46	0.10	0.73
bta-miR-2284x	11,810.02	0.59	0.36	0.10	0.73
bta-miR-2285b	125.40	-0.59	0.36	0.10	0.73
bta-miR-2388-3p	3.86	1.72	1.06	0.11	0.73
bta-miR-28	114.10	-0.49	0.30	0.11	0.73
bta-miR-29c	59,125.25	0.96	0.59	0.10	0.73
bta-miR-34b	39.26	1.29	0.80	0.11	0.73
bta-miR-378	4,329.25	0.55	0.34	0.11	0.73
bta-miR-378b	452.72	0.69	0.42	0.10	0.73
bta-miR-6524	61.31	1.00	0.61	0.10	0.73
bta-miR-7859	66.59	-0.65	0.40	0.10	0.73
bta-let-7a-3p	421.61	0.89	0.61	0.14	0.76
bta-miR-1248	73.04	1.25	0.82	0.13	0.76
bta-miR-127	3.06	-1.87	1.26	0.14	0.76
bta-miR-1277	21.74	0.84	0.57	0.14	0.76
bta-miR-1291	8.62	1.19	0.79	0.13	0.76
bta-miR-141	139.32	0.98	0.65	0.14	0.76
bta-miR-148a	18,628.45	0.88	0.57	0.12	0.76
bta-miR-16a	79,858.86	0.52	0.34	0.12	0.76
bta-miR-181c	50.51	-0.62	0.41	0.13	0.76
bta-miR-218	212.33	0.69	0.46	0.13	0.76
bta-miR-2285ar	30.54	-0.69	0.47	0.14	0.76
bta-miR-2285bn	1.58	4.16	2.68	0.12	0.76
bta-miR-2285ce	1.58	4.16	2.68	0.12	0.76
bta-miR-2355-3p	2.22	2.01	1.37	0.14	0.76
bta-miR-2426	1.76	-2.50	1.71	0.14	0.76
bta-miR-2450c	4.65	2.77	1.83	0.13	0.76
bta-miR-499	46.39	0.57	0.38	0.14	0.76
bta-miR-500	200.75	-0.45	0.31	0.14	0.76
bta-let-7g	19,041.77	0.67	0.48	0.16	0.77
bta-miR-10167-3p	129.79	-0.52	0.37	0.16	0.77
bta-miR-2284ab	332.95	0.53	0.38	0.17	0.77
bta-miR-2285ba	1.26	3.84	2.80	0.17	0.77
bta-miR-2285dg	1.30	3.90	2.74	0.15	0.77
bta-miR-2411-3p	28.76	0.68	0.48	0.15	0.77
bta-miR-2484	329.93	0.61	0.42	0.15	0.77
bta-miR-33a	19.75	1.11	0.78	0.16	0.77
bta-miR-3432a	12.87	-0.96	0.68	0.16	0.77
bta-miR-34c	130.68	0.98	0.71	0.17	0.77
bta-miR-362-3p	32.10	-0.63	0.46	0.17	0.77
bta-miR-455-3p	2.64	-1.76	1.24	0.16	0.77
bta-miR-660	1,307.87	-0.32	0.23	0.16	0.77
bta-miR-7860	4.78	-1.34	0.96	0.16	0.77
bta-miR-9-3p	204.51	0.48	0.35	0.17	0.77
bta-miR-2285q	27.29	-0.58	0.43	0.18	0.81
bta-miR-181b	966.13	-0.54	0.41	0.18	0.81
bta-miR-186	18,040.62	-0.29	0.22	0.19	0.81
bta-miR-31	1,135.83	-0.61	0.46	0.19	0.81
bta-miR-2397-5p	9.14	0.90	0.70	0.20	0.84
bta-miR-361	9,137.46	-0.43	0.34	0.20	0.84
bta-miR-29d-5p	1,053.04	0.65	0.51	0.20	0.86
bta-miR-194	3,747.34	-0.36	0.28	0.21	0.86
bta-miR-2285cp	1.69	4.26	3.41	0.21	0.86
bta-miR-2285u	19.63	-0.63	0.50	0.21	0.86
bta-miR-664b	77.64	-0.41	0.33	0.21	0.86
bta-miR-9851	1.24	-2.09	1.69	0.22	0.87
bta-miR-11982	1.55	-2.22	1.91	0.25	0.90
bta-miR-1271	515.32	0.27	0.23	0.23	0.90
bta-miR-130a	121.39	-0.57	0.49	0.24	0.90
bta-miR-130b	1,008.51	-0.40	0.34	0.24	0.90
bta-miR-147	306.68	-0.61	0.53	0.25	0.90
bta-miR-2285bc	187.95	-0.58	0.48	0.23	0.90
bta-miR-23a	51,667.75	-0.24	0.20	0.24	0.90
bta-miR-2446	3.80	-1.30	1.09	0.23	0.90
bta-miR-449a	15.93	0.68	0.58	0.24	0.90
bta-miR-502b	7.48	-0.84	0.72	0.24	0.90
bta-miR-769	247.15	-0.28	0.23	0.23	0.90
bta-miR-99a-5p	1,795.90	-0.53	0.44	0.23	0.90
bta-let-7a-5p	381,608.98	0.38	0.33	0.26	0.90
bta-miR-107	15,640.53	-0.28	0.25	0.26	0.90
bta-miR-132	159.43	-0.40	0.36	0.26	0.90
bta-miR-2311	5.56	1.08	0.95	0.26	0.90
bta-miR-2457	8.01	-0.84	0.74	0.26	0.90
bta-miR-6517	33.32	-0.62	0.54	0.25	0.90
bta-miR-139	65.71	-0.51	0.45	0.26	0.90
bta-let-7c	6,284.22	-0.22	0.22	0.33	0.91
bta-let-7f	138,688.55	0.35	0.37	0.34	0.91
bta-let-7i	23,494.61	0.39	0.35	0.27	0.91
bta-miR-101	19,035.47	0.52	0.53	0.33	0.91
bta-miR-10162-5p	17.94	-0.47	0.51	0.36	0.91
bta-miR-10164-3p	2.47	-1.02	1.32	0.44	0.91
bta-miR-103	105,181.07	-0.24	0.31	0.44	0.91
bta-miR-11987	23.99	-1.19	1.13	0.29	0.91
bta-miR-11999	21.33	0.56	0.65	0.38	0.91
bta-miR-12024	5.86	-0.66	0.82	0.42	0.91
bta-miR-12030	3.76	1.77	1.82	0.33	0.91
bta-miR-1224	1.82	-1.37	1.88	0.47	0.91
bta-miR-125a	2,380.61	-0.73	0.82	0.37	0.91
bta-miR-125b	27,825.90	-0.46	0.63	0.46	0.91
bta-miR-126-3p	129.44	-0.30	0.39	0.45	0.91
bta-miR-129	9.26	0.86	1.02	0.40	0.91
bta-miR-129-5p	9.26	0.86	1.02	0.40	0.91
bta-miR-135b	4.80	0.98	1.09	0.37	0.91
bta-miR-142-3p	14,174.75	0.64	0.58	0.27	0.91
bta-miR-143	243.96	-0.33	0.43	0.43	0.91
bta-miR-145	25.53	-0.52	0.59	0.38	0.91
bta-miR-148b	6,565.45	0.21	0.25	0.40	0.91
bta-miR-149-5p	18.00	-0.54	0.67	0.42	0.91
bta-miR-1584-3p	2.84	1.05	1.21	0.39	0.91
bta-miR-15b	38,553.66	-0.35	0.40	0.38	0.91
bta-miR-181d	17.66	-0.41	0.48	0.40	0.91
bta-miR-1839	1390.88	-0.24	0.24	0.32	0.91
bta-miR-190a	28.20	0.82	0.80	0.31	0.91
bta-miR-194b-3p	3.22	0.86	1.15	0.45	0.91
bta-miR-194b	3.22	0.86	1.15	0.45	0.91
bta-miR-196b	30.59	0.51	0.48	0.28	0.91
bta-miR-19a	1,002.32	0.55	0.69	0.43	0.91
bta-miR-204	254.65	-0.43	0.42	0.31	0.91
bta-miR-20b	183.35	-0.22	0.28	0.42	0.91
bta-miR-22-5p	88.09	-0.24	0.28	0.41	0.91
bta-miR-22-3p	262.85	-0.23	0.25	0.35	0.91
bta-miR-2284ac	1.29	-1.28	1.58	0.42	0.91
bta-miR-2284j	4.18	1.06	1.11	0.34	0.91
bta-miR-2284p	1.40	1.25	1.61	0.44	0.91
bta-miR-2284y	2.42	-1.47	1.84	0.42	0.91
bta-miR-2284z	27.49	0.48	0.47	0.32	0.91
bta-miR-2285aa	258.43	-0.38	0.37	0.31	0.91
bta-miR-2285ac	2.99	-1.03	1.11	0.35	0.91
bta-miR-2285bi	9.81	-0.75	1.01	0.45	0.91
bta-miR-2285bl	231.09	-0.44	0.50	0.38	0.91
bta-miR-2285ca	1.47	-1.55	1.68	0.36	0.91
bta-miR-2285cc	14.54	-0.61	0.77	0.43	0.91
bta-miR-2285dh	2.91	-1.32	1.48	0.37	0.91
bta-miR-2285di	7.44	-0.73	1.00	0.46	0.91
bta-miR-2285h	24.17	-0.46	0.52	0.38	0.91
bta-miR-2285i	12.84	0.63	0.76	0.41	0.91
bta-miR-2285k	6.93	-0.82	0.96	0.39	0.91
bta-miR-2285p	372.26	-0.33	0.37	0.38	0.91
bta-miR-2299-3p	63.03	-0.39	0.53	0.46	0.91
bta-miR-2332	50.07	0.35	0.48	0.46	0.91
bta-miR-2344	6.53	0.61	0.73	0.41	0.91
bta-miR-23b-5p	1.49	-1.51	1.69	0.37	0.91
bta-miR-2419-5p	945.69	0.40	0.51	0.43	0.91
bta-miR-2427	12.28	1.18	1.37	0.39	0.91
bta-miR-2435	1.60	2.08	2.30	0.37	0.91
bta-miR-2448-3p	57.90	-0.39	0.53	0.46	0.91
bta-miR-26a	190,655.88	0.18	0.24	0.46	0.91
bta-miR-26b	84,184.13	0.24	0.30	0.43	0.91
bta-miR-27a-5p	84.60	0.47	0.53	0.38	0.91
bta-miR-27b	14,582.83	0.23	0.27	0.40	0.91
bta-miR-2887	33.74	0.85	0.80	0.29	0.91
bta-miR-2904	10.31	0.93	1.01	0.36	0.91
bta-miR-296-5p	151.95	-0.53	0.61	0.39	0.91
bta-miR-299	4.16	-1.23	1.13	0.27	0.91
bta-miR-30b-5p	4,069.63	0.54	0.52	0.30	0.91
bta-miR-3120	7.94	0.97	1.03	0.35	0.91
bta-miR-326	1,788.93	-0.37	0.41	0.37	0.91
bta-miR-339a	4,420.20	0.33	0.41	0.43	0.91
bta-miR-345-5p	111.95	0.32	0.44	0.46	0.91
bta-miR-363	599.12	-0.30	0.31	0.34	0.91
bta-miR-374a	8,353.96	-0.39	0.44	0.38	0.91
bta-miR-421	1,079.12	-0.35	0.37	0.34	0.91
bta-miR-423-3p	1,813.57	-0.41	0.53	0.44	0.91
bta-miR-424-3p	3.44	-0.96	1.24	0.44	0.91
bta-miR-425-5p	23,941.18	-0.41	0.42	0.33	0.91
bta-miR-450a	20.04	0.62	0.63	0.33	0.91
bta-miR-484	584.40	-0.60	0.54	0.27	0.91
bta-miR-497	69.69	0.31	0.35	0.36	0.91
bta-miR-502a	20.08	-0.58	0.66	0.38	0.91
bta-miR-504	3.58	-1.24	1.17	0.29	0.91
bta-miR-532	821.20	-0.22	0.23	0.33	0.91
bta-miR-542-5p	25.92	-0.43	0.51	0.40	0.91
bta-miR-545-5p	54.48	0.56	0.54	0.29	0.91
bta-miR-582	2.37	-1.18	1.24	0.34	0.91
bta-miR-6119-5p	2,250.89	-0.29	0.30	0.32	0.91
bta-miR-6122-3p	2.76	0.82	1.11	0.46	0.91
bta-miR-652	341.20	-0.50	0.55	0.37	0.91
bta-miR-6523a	14.48	-0.43	0.56	0.44	0.91
bta-miR-6531	23.90	1.08	1.09	0.32	0.91
bta-miR-7	6,024.20	0.39	0.46	0.40	0.91
bta-miR-877	4.53	-0.94	1.03	0.36	0.91
bta-miR-92b	198.59	-0.58	0.55	0.30	0.91
bta-miR-93	21,384.83	0.19	0.22	0.40	0.91
bta-miR-98	2,228.39	0.35	0.40	0.38	0.91
bta-miR-99b	121.20	-0.75	0.77	0.33	0.91
bta-miR-2285bg	6.32	-0.97	1.33	0.47	0.91
bta-miR-20a	61,021.43	0.30	0.42	0.47	0.91
bta-miR-2387	10.53	-0.44	0.61	0.47	0.91
bta-miR-378c	21.94	0.53	0.74	0.48	0.93
bta-miR-11994	2.05	0.95	1.36	0.48	0.93
bta-miR-19b	16,164.59	0.37	0.54	0.48	0.93
bta-miR-199a-5p	5.89	-0.90	1.29	0.49	0.93
bta-miR-193a-3p	12.55	0.55	0.81	0.49	0.93
bta-miR-191b	29.20	-0.35	0.51	0.50	0.93
bta-miR-340	34.42	0.27	0.40	0.50	0.93
bta-miR-7861	14.91	-0.36	0.52	0.49	0.93
bta-miR-11984	9.95	-0.42	0.62	0.50	0.93
bta-miR-331-5p	26.34	-0.28	0.42	0.50	0.93
bta-miR-11979	3.08	1.25	1.89	0.51	0.93
bta-miR-2285bo	6.36	0.51	0.77	0.51	0.93
bta-miR-545-3p	29.64	0.49	0.74	0.51	0.93
bta-miR-6120-3p	197.75	0.16	0.25	0.52	0.95
bta-miR-10176-5p	1.89	-0.84	1.38	0.54	0.97
bta-miR-222	1,323.22	-0.21	0.35	0.54	0.97
bta-miR-223	120,206.60	-0.24	0.38	0.54	0.97
bta-miR-320a	3,991.69	-0.41	0.65	0.53	0.97
bta-miR-328	112.52	-0.36	0.58	0.53	0.97
bta-miR-507-3p	2.17	0.99	1.61	0.54	0.97
bta-miR-10166-5p	3.99	-0.57	0.99	0.56	0.97
bta-miR-10175-5p	25.86	-0.33	0.58	0.57	0.97
bta-miR-11980	11.05	-0.62	1.09	0.57	0.97
bta-miR-11992	16.57	0.31	0.56	0.58	0.97
bta-miR-12057	1.26	-1.33	2.48	0.59	0.97
bta-miR-1249	126.31	-0.39	0.70	0.58	0.97
bta-miR-128	8,702.57	-0.15	0.26	0.56	0.97
bta-miR-155	9,146.57	-0.18	0.31	0.57	0.97
bta-miR-197	676.84	-0.33	0.60	0.59	0.97
bta-miR-21-3p	302.11	0.31	0.53	0.56	0.97
bta-miR-2285at	22.85	-0.53	0.97	0.58	0.97
bta-miR-2285bw	2.75	0.98	1.77	0.58	0.97
bta-miR-2285r	1.77	1.00	1.84	0.58	0.97
bta-miR-2320-5p	3.63	-0.76	1.27	0.55	0.97
bta-miR-2370-3p	2.37	0.73	1.33	0.58	0.97
bta-miR-2468	12.78	-0.32	0.59	0.59	0.97
bta-miR-330	73.53	-0.39	0.69	0.58	0.97
bta-miR-342	68,020.73	-0.22	0.37	0.55	0.97
bta-miR-345-3p	427.16	0.22	0.36	0.55	0.97
bta-miR-374c	7.12	-0.49	0.81	0.55	0.97
bta-miR-379	2.71	-1.07	1.80	0.55	0.97
bta-miR-425-3p	1,262.53	-0.18	0.32	0.57	0.97
bta-miR-760-3p	27.11	-0.39	0.72	0.59	0.97
bta-miR-7857-3p	21.98	-0.36	0.67	0.59	0.97
bta-miR-10174-3p	10,724.07	-0.17	0.39	0.66	0.97
bta-miR-106a	46.02	0.25	0.56	0.66	0.97
bta-miR-11971	19.02	0.29	0.66	0.66	0.97
bta-miR-11974	3.38	-0.46	1.01	0.65	0.97
bta-miR-11977	11.01	-0.37	0.84	0.66	0.97
bta-miR-12033	1.87	-0.60	1.32	0.65	0.97
bta-miR-142-5p	124,719.83	0.14	0.30	0.64	0.97
bta-miR-151-5p	1,938.56	-0.09	0.19	0.65	0.97
bta-miR-184	10.46	0.28	0.61	0.64	0.97
bta-miR-192	3,616.11	0.13	0.29	0.66	0.97
bta-miR-221	10,311.64	0.13	0.29	0.65	0.97
bta-miR-2284c	2.19	0.97	2.22	0.66	0.97
bta-miR-2284d	1.94	-0.93	1.78	0.60	0.97
bta-miR-2284m	16.48	0.32	0.63	0.61	0.97
bta-miR-2284w	958.50	0.16	0.35	0.64	0.97
bta-miR-2285as	12.83	0.31	0.70	0.66	0.97
bta-miR-2285bu	13.22	0.33	0.70	0.64	0.97
bta-miR-2285cd	2.20	0.75	1.59	0.64	0.97
bta-miR-2346	14.26	-0.29	0.64	0.65	0.97
bta-miR-2376	12.18	0.29	0.58	0.61	0.97
bta-miR-23b-3p	9,604.11	-0.18	0.37	0.63	0.97
bta-miR-2448-5p	4.97	-0.36	0.81	0.66	0.97
bta-miR-2465	1.28	-0.68	1.53	0.66	0.97
bta-miR-2483-5p	31.14	-0.27	0.59	0.64	0.97
bta-miR-296-3p	314.29	-0.26	0.58	0.65	0.97
bta-miR-29a	128,530.48	0.12	0.24	0.63	0.97
bta-miR-301a	283.97	-0.23	0.49	0.64	0.97
bta-miR-301b	16.93	0.28	0.55	0.61	0.97
bta-miR-494	3.06	-0.58	1.19	0.63	0.97
bta-miR-6123	135.88	-0.29	0.57	0.62	0.97
bta-miR-628	109.58	-0.15	0.35	0.66	0.97
bta-miR-671	53.33	0.24	0.55	0.67	0.97
bta-miR-744	234.03	-0.26	0.58	0.65	0.97
bta-miR-12002b	9.76	0.34	0.79	0.67	0.97
bta-miR-188	13.47	-0.27	0.64	0.67	0.97
bta-miR-191	10,0377.45	-0.20	0.49	0.68	0.98
bta-miR-383	4.71	-0.38	0.92	0.68	0.98
bta-let-7b	21,191.89	0.10	0.34	0.77	0.99
bta-let-7d	7,503.40	-0.10	0.26	0.71	0.99
bta-miR-100	17.00	0.14	0.72	0.85	0.99
bta-miR-10174-5p	7.34	-0.19	0.78	0.81	0.99
bta-miR-106b	257.78	0.13	0.52	0.81	0.99
bta-miR-10a	669.02	0.15	0.45	0.75	0.99
bta-miR-10b	17.10	-0.17	0.71	0.81	0.99
bta-miR-11986c	51.06	0.09	0.38	0.81	0.99
bta-miR-11995	3.76	0.39	1.01	0.70	0.99
bta-miR-12003	4.57	-0.20	0.87	0.81	0.99
bta-miR-12008	3.94	0.16	1.08	0.88	0.99
bta-miR-1260b	2,276.86	0.04	0.39	0.91	0.99
bta-miR-129-3p	16.60	0.12	0.80	0.88	0.99
bta-miR-1306	223.54	-0.07	0.70	0.92	0.99
bta-miR-1307	169.28	-0.16	0.44	0.71	0.99
bta-miR-1343-3p	83.62	-0.09	0.68	0.89	0.99
bta-miR-135a	3.90	0.25	1.25	0.84	0.99
bta-miR-1388-5p	79.23	-0.14	0.51	0.79	0.99
bta-miR-1388-3p	112.29	0.17	0.43	0.69	0.99
bta-miR-140	19,877.54	-0.03	0.29	0.93	0.99
bta-miR-1434-3p	4.64	0.30	1.29	0.82	0.99
bta-miR-146a	17,953.55	-0.11	0.40	0.79	0.99
bta-miR-146b	538.39	-0.19	0.50	0.70	0.99
bta-miR-150	195,202.47	0.10	0.36	0.78	0.99
bta-miR-151-3p	4,278.32	-0.10	0.32	0.75	0.99
bta-miR-153	13.14	-0.12	0.65	0.85	0.99
bta-miR-16b	191,014.40	-0.05	0.23	0.83	0.99
bta-miR-17-5p	634.72	-0.04	0.38	0.91	0.99
bta-miR-182	1.55	0.15	1.68	0.93	0.99
bta-miR-183	1.70	0.54	1.44	0.71	0.99
bta-miR-1842	27.35	-0.05	0.55	0.93	0.99
bta-miR-185	3,899.11	-0.03	0.24	0.91	0.99
bta-miR-18a	507.17	0.12	0.50	0.81	0.99
bta-miR-18b	18.08	0.27	0.90	0.77	0.99
bta-miR-195	183.94	-0.08	0.36	0.83	0.99
bta-miR-196a	3.14	0.37	1.82	0.84	0.99
bta-miR-199a-3p	215.42	0.15	0.58	0.79	0.99
bta-miR-199c	23.10	-0.16	1.39	0.91	0.99
bta-miR-200a	14.15	0.08	0.54	0.88	0.99
bta-miR-200b	6.94	0.26	0.74	0.72	0.99
bta-miR-208b	1.93	-0.23	1.51	0.88	0.99
bta-miR-21-5p	13,9482.75	-0.08	0.31	0.79	0.99
bta-miR-219-5p	1.76	0.18	1.53	0.91	0.99
bta-miR-219	1.76	0.24	1.38	0.86	0.99
bta-miR-2284f	2.08	0.50	1.27	0.69	0.99
bta-miR-2285ae	1.87	-0.46	2.82	0.87	0.99
bta-miR-2285ai-5p	1.99	-0.37	1.33	0.78	0.99
bta-miR-2285ak-5p	3.30	-0.19	1.05	0.85	0.99
bta-miR-2285al-5p	6.48	-0.17	0.85	0.84	0.99
bta-miR-2285am-5p	567.59	0.16	0.52	0.76	0.99
bta-miR-2285aq	2.13	-0.62	2.23	0.78	0.99
bta-miR-2285bb	1.26	0.47	1.96	0.81	0.99
bta-miR-2285bd	14.40	-0.07	0.69	0.92	0.99
bta-miR-2285by	18.31	0.16	0.61	0.79	0.99
bta-miR-2285cj	4.36	-0.22	1.41	0.87	0.99
bta-miR-2285ck	2.46	0.28	1.47	0.85	0.99
bta-miR-2285dc	543.44	0.19	0.52	0.71	0.99
bta-miR-2285dk	1.42	-0.30	2.94	0.92	0.99
bta-miR-2285f	2.63	-0.20	2.20	0.93	0.99
bta-miR-2285v	3.52	-0.28	1.09	0.80	0.99
bta-miR-2299-5p	3.13	0.37	1.09	0.73	0.99
bta-miR-2313-5p	1.24	-0.29	1.76	0.87	0.99
bta-miR-2336	66.77	0.05	0.34	0.88	0.99
bta-miR-2339	2.44	-0.21	1.26	0.87	0.99
bta-miR-2350	1.82	-0.26	1.64	0.87	0.99
bta-miR-2397-3p	3.01	-0.22	1.07	0.83	0.99
bta-miR-24-3p	27,859.66	-0.04	0.23	0.86	0.99
bta-miR-2411-5p	5.41	-0.12	0.80	0.88	0.99
bta-miR-2431-3p	17.34	-0.24	0.87	0.79	0.99
bta-miR-2453	2.38	-0.32	1.65	0.85	0.99
bta-miR-2454-3p	11.44	0.16	1.03	0.87	0.99
bta-miR-2478	9,134.97	0.04	0.31	0.89	0.99
bta-miR-27a-3p	19,835.46	-0.07	0.27	0.79	0.99
bta-miR-29b	55,917.31	0.07	0.34	0.84	0.99
bta-miR-29d-3p	127.74	0.04	0.35	0.91	0.99
bta-miR-30a-5p	303.70	-0.04	0.37	0.92	0.99
bta-miR-30c	11,716.55	0.09	0.35	0.80	0.99
bta-miR-30d	53,818.64	-0.16	0.41	0.70	0.99
bta-miR-30f	27.44	0.09	0.57	0.87	0.99
bta-miR-32	1,584.00	0.13	0.40	0.74	0.99
bta-miR-324	83.58	-0.11	0.35	0.74	0.99
bta-miR-338	345.57	0.11	0.48	0.82	0.99
bta-miR-339b	930.89	0.08	0.35	0.83	0.99
bta-miR-365-5p	2.90	0.38	1.32	0.77	0.99
bta-miR-411a	5.11	-0.12	1.19	0.92	0.99
bta-miR-423-5p	3,604.97	-0.19	0.55	0.73	0.99
bta-miR-424-5p	155.17	-0.07	0.64	0.91	0.99
bta-miR-4286	193.42	-0.04	0.32	0.91	0.99
bta-miR-450b	126.36	-0.06	0.46	0.89	0.99
bta-miR-451	726.65	0.13	0.77	0.87	0.99
bta-miR-452	4.18	0.34	1.00	0.73	0.99
bta-miR-454	596.12	-0.06	0.34	0.86	0.99
bta-miR-455-5p	6.77	-0.11	0.82	0.89	0.99
bta-miR-486	465.93	0.17	0.49	0.73	0.99
bta-miR-491	185.22	-0.15	0.46	0.75	0.99
bta-miR-503-5p	20.37	-0.16	0.48	0.74	0.99
bta-miR-503-3p	1.31	-0.14	1.53	0.93	0.99
bta-miR-592	3.03	0.24	1.16	0.84	0.99
bta-miR-6119-3p	921.14	0.15	0.39	0.70	0.99
bta-miR-6520	14.82	-0.08	0.56	0.89	0.99
bta-miR-6522	1.71	-0.59	1.94	0.76	0.99
bta-miR-6525	7.99	-0.34	1.07	0.75	0.99
bta-miR-6529a	351.52	-0.21	0.58	0.72	0.99
bta-miR-6533	2.10	-0.25	1.53	0.87	0.99
bta-miR-6715	1.53	0.37	1.71	0.83	0.99
bta-miR-708	10.24	0.35	1.10	0.75	0.99
bta-miR-7180	23.59	0.08	0.58	0.89	0.99
bta-miR-760-5p	1.88	-0.18	1.67	0.92	0.99
bta-miR-7857-5p	148.17	-0.21	0.60	0.73	0.99
bta-miR-874	143.84	-0.08	0.37	0.83	0.99
bta-miR-92a	47,870.47	-0.06	0.35	0.86	0.99
bta-miR-99a-3p	63.56	-0.17	0.45	0.71	0.99
bta-miR-200c	210.65	-0.03	0.36	0.93	0.99
bta-miR-10172-5p	1.25	-0.20	2.42	0.94	0.99
bta-miR-11973	118.79	-0.04	0.55	0.94	0.99
bta-miR-11985	1.72	0.08	2.86	0.98	0.99
bta-miR-11989	4.38	0.03	1.04	0.98	0.99
bta-miR-11998	5.90	0.04	0.94	0.97	0.99
bta-miR-12043	1.54	-0.08	1.89	0.97	0.99
bta-miR-126-5p	26.37	0.04	0.62	0.95	0.99
bta-miR-199b	14.77	-0.06	0.82	0.94	0.99
bta-miR-224	10.59	0.03	0.61	0.96	0.99
bta-miR-2284aa	8.99	-0.03	0.74	0.97	0.99
bta-miR-2349	2.36	0.05	1.33	0.97	0.99
bta-miR-2403	58.20	0.02	0.55	0.98	0.99
bta-miR-2431-5p	6.91	-0.04	0.70	0.96	0.99
bta-miR-2443	2.57	-0.03	1.09	0.98	0.99
bta-miR-2450a	2.53	0.06	1.31	0.97	0.99
bta-miR-2483-3p	7.21	-0.02	0.69	0.97	0.99
bta-miR-3431	14.18	0.03	0.58	0.96	0.99
bta-miR-378d	1.25	-0.08	2.46	0.98	0.99
bta-miR-505	127.91	-0.01	0.27	0.98	0.99
bta-miR-6527	3.72	0.04	0.95	0.97	0.99
bta-miR-6775	2.02	0.09	1.41	0.95	0.99
bta-miR-10172-3p	89.52	-0.01	0.51	0.98	0.99
bta-miR-17-3p	527.24	0.00	0.30	0.99	0.99
bta-miR-6536	3.99	0.01	1.02	0.99	0.99
bta-miR-2447	8.49	0.01	0.65	0.99	1.00
bta-miR-507b	1.56	0.00	1.95	1.00	1.00
bhv1-miR-B1	0.00	NA	NA	NA	NA
bhv1-miR-B10	0.00	NA	NA	NA	NA
bhv1-miR-B2	0.00	NA	NA	NA	NA
bhv1-miR-B3	0.00	NA	NA	NA	NA
bhv1-miR-B4	0.00	NA	NA	NA	NA
bhv1-miR-B5	0.00	NA	NA	NA	NA
bhv1-miR-B6-5p	0.15	1.09	3.82	0.77	NA
bhv1-miR-B6-3p	0.00	NA	NA	NA	NA
bhv1-miR-B7	0.00	NA	NA	NA	NA
bhv1-miR-B8-5p	0.00	NA	NA	NA	NA
bhv1-miR-B8-3p	0.00	NA	NA	NA	NA
bhv1-miR-B9	0.00	NA	NA	NA	NA
bhv5-miR-B11	0.00	NA	NA	NA	NA
bhv5-miR-B12	0.00	NA	NA	NA	NA
bhv5-miR-B13	0.00	NA	NA	NA	NA
bhv5-miR-B14	0.00	NA	NA	NA	NA
bhv5-miR-B8	0.00	NA	NA	NA	NA
blv-miR-B1-5p	0.00	NA	NA	NA	NA
blv-miR-B4-5p	0.35	1.90	3.80	0.62	NA
blv-miR-B5-3p	0.58	2.73	2.77	0.32	NA
bta-miR-10020	0.00	NA	NA	NA	NA
bta-miR-10161-5p	0.00	NA	NA	NA	NA
bta-miR-10163-3p	0.00	NA	NA	NA	NA
bta-miR-10165-5p	0.00	NA	NA	NA	NA
bta-miR-10168-5p	0.00	NA	NA	NA	NA
bta-miR-10169-3p	0.00	NA	NA	NA	NA
bta-miR-10170-5p	0.00	NA	NA	NA	NA
bta-miR-10171-3p	0.20	1.09	3.82	0.77	NA
bta-miR-10173-5p	0.00	NA	NA	NA	NA
bta-miR-10175-3p	0.59	0.00	2.87	1.00	NA
bta-miR-10177-5p	0.00	NA	NA	NA	NA
bta-miR-10178-5p	0.53	1.08	3.63	0.77	NA
bta-miR-10179-5p	0.34	1.98	3.80	0.60	NA
bta-miR-10180-3p	0.00	NA	NA	NA	NA
bta-miR-10181-5p	0.20	1.09	3.82	0.77	NA
bta-miR-10182-5p	0.00	NA	NA	NA	NA
bta-miR-10182-3p	0.00	NA	NA	NA	NA
bta-miR-10183-5p	0.69	-1.78	2.24	0.43	NA
bta-miR-10184-3p	0.00	NA	NA	NA	NA
bta-miR-10185-5p	0.15	1.09	3.82	0.77	NA
bta-miR-10225a	0.00	NA	NA	NA	NA
bta-miR-10225b	0.00	NA	NA	NA	NA
bta-miR-105a	0.00	NA	NA	NA	NA
bta-miR-105b	0.00	NA	NA	NA	NA
bta-miR-1179	0.00	NA	NA	NA	NA
bta-miR-1185	0.00	NA	NA	NA	NA
bta-miR-1193	0.00	NA	NA	NA	NA
bta-miR-1197	0.00	NA	NA	NA	NA
bta-miR-11975	0.00	NA	NA	NA	NA
bta-miR-11976	0.00	NA	NA	NA	NA
bta-miR-11978	0.47	0.93	3.02	0.76	NA
bta-miR-11981	0.00	NA	NA	NA	NA
bta-miR-11983	0.54	-0.18	2.49	0.94	NA
bta-miR-11986	0.00	NA	NA	NA	NA
bta-miR-11986b	0.00	NA	NA	NA	NA
bta-miR-11988	0.00	NA	NA	NA	NA
bta-miR-11990	0.00	NA	NA	NA	NA
bta-miR-11991	0.44	2.33	3.78	0.54	NA
bta-miR-11996	0.00	NA	NA	NA	NA
bta-miR-11997	0.59	-1.43	2.78	0.61	NA
bta-miR-12000	0.00	NA	NA	NA	NA
bta-miR-12001	0.00	NA	NA	NA	NA
bta-miR-12002a	0.00	NA	NA	NA	NA
bta-miR-12004	0.00	NA	NA	NA	NA
bta-miR-12005	0.34	-2.00	3.73	0.59	NA
bta-miR-12006	0.12	-0.59	3.82	0.88	NA
bta-miR-12007	0.00	NA	NA	NA	NA
bta-miR-12009	0.85	-2.23	2.46	0.37	NA
bta-miR-12010	0.46	2.39	2.97	0.42	NA
bta-miR-12011	0.00	NA	NA	NA	NA
bta-miR-12012	0.00	NA	NA	NA	NA
bta-miR-12013	0.00	NA	NA	NA	NA
bta-miR-12014	0.00	NA	NA	NA	NA
bta-miR-12015	0.00	NA	NA	NA	NA
bta-miR-12016	0.00	NA	NA	NA	NA
bta-miR-12017	0.00	NA	NA	NA	NA
bta-miR-12018	0.86	-0.97	1.97	0.62	NA
bta-miR-12019	0.10	-0.59	3.82	0.88	NA
bta-miR-12020	0.00	NA	NA	NA	NA
bta-miR-12021	0.00	NA	NA	NA	NA
bta-miR-12022	0.00	NA	NA	NA	NA
bta-miR-12023	0.00	NA	NA	NA	NA
bta-miR-12025	0.00	NA	NA	NA	NA
bta-miR-12026	0.00	NA	NA	NA	NA
bta-miR-12027	1.12	-0.91	1.84	0.62	NA
bta-miR-12028	0.48	0.08	2.98	0.98	NA
bta-miR-12029	0.00	NA	NA	NA	NA
bta-miR-12031	0.00	NA	NA	NA	NA
bta-miR-12032	0.00	NA	NA	NA	NA
bta-miR-12034	0.17	1.09	3.82	0.77	NA
bta-miR-12035	0.00	NA	NA	NA	NA
bta-miR-12036	0.00	NA	NA	NA	NA
bta-miR-12037	0.00	NA	NA	NA	NA
bta-miR-12038	0.57	1.35	2.46	0.58	NA
bta-miR-12039	0.00	NA	NA	NA	NA
bta-miR-12040	0.00	NA	NA	NA	NA
bta-miR-12041	0.48	-0.94	3.65	0.80	NA
bta-miR-12042	0.24	-1.52	3.77	0.69	NA
bta-miR-12044	0.74	0.61	2.35	0.79	NA
bta-miR-12045	0.00	NA	NA	NA	NA
bta-miR-12046	0.20	-1.28	3.79	0.74	NA
bta-miR-12047	0.00	NA	NA	NA	NA
bta-miR-12048	0.29	1.85	3.80	0.63	NA
bta-miR-12049	0.00	NA	NA	NA	NA
bta-miR-12050	0.45	0.79	3.03	0.79	NA
bta-miR-12051	0.00	NA	NA	NA	NA
bta-miR-12052	0.33	0.13	3.82	0.97	NA
bta-miR-12053	0.00	NA	NA	NA	NA
bta-miR-12054	0.00	NA	NA	NA	NA
bta-miR-12055	0.14	-0.59	3.82	0.88	NA
bta-miR-12056	0.00	NA	NA	NA	NA
bta-miR-12058	0.00	NA	NA	NA	NA
bta-miR-12059	0.61	2.76	3.75	0.46	NA
bta-miR-12060	0.45	0.79	3.03	0.79	NA
bta-miR-12061	0.00	NA	NA	NA	NA
bta-miR-12062	0.00	NA	NA	NA	NA
bta-miR-12063	0.00	NA	NA	NA	NA
bta-miR-12064	0.00	NA	NA	NA	NA
bta-miR-122	1.06	0.02	2.08	0.99	NA
bta-miR-1225-3p	0.00	NA	NA	NA	NA
bta-miR-1246	0.57	-1.38	3.47	0.69	NA
bta-miR-1247-5p	0.00	NA	NA	NA	NA
bta-miR-1247-3p	0.00	NA	NA	NA	NA
bta-miR-124a	0.41	-2.26	3.71	0.54	NA
bta-miR-124b	0.41	-2.26	3.71	0.54	NA
bta-miR-1251	0.00	NA	NA	NA	NA
bta-miR-1256	0.00	NA	NA	NA	NA
bta-miR-1264	0.00	NA	NA	NA	NA
bta-miR-1281	0.00	NA	NA	NA	NA
bta-miR-1282	0.00	NA	NA	NA	NA
bta-miR-1284	0.00	NA	NA	NA	NA
bta-miR-1287	0.00	NA	NA	NA	NA
bta-miR-1298	0.14	-0.59	3.82	0.88	NA
bta-miR-1301	0.14	-0.59	3.82	0.88	NA
bta-miR-133c	0.00	NA	NA	NA	NA
bta-miR-134	0.00	NA	NA	NA	NA
bta-miR-1343-5p	0.20	-1.28	3.79	0.74	NA
bta-miR-136	0.51	-2.58	3.49	0.46	NA
bta-miR-137	0.00	NA	NA	NA	NA
bta-miR-148c	0.00	NA	NA	NA	NA
bta-miR-148d	0.00	NA	NA	NA	NA
bta-miR-149-3p	0.00	NA	NA	NA	NA
bta-miR-154a	0.00	NA	NA	NA	NA
bta-miR-154b	0.14	-0.59	3.82	0.88	NA
bta-miR-154c	1.17	-0.94	1.95	0.63	NA
bta-miR-1584-5p	0.00	NA	NA	NA	NA
bta-miR-1603	0.00	NA	NA	NA	NA
bta-miR-1721	0.00	NA	NA	NA	NA
bta-miR-1777a	0.17	1.09	3.82	0.77	NA
bta-miR-1777b	0.00	NA	NA	NA	NA
bta-miR-1814a	0.00	NA	NA	NA	NA
bta-miR-1814b	0.00	NA	NA	NA	NA
bta-miR-1814c	0.00	NA	NA	NA	NA
bta-miR-1835	0.00	NA	NA	NA	NA
bta-miR-1843	0.00	NA	NA	NA	NA
bta-miR-1911	0.20	1.09	3.82	0.77	NA
bta-miR-193a	0.00	NA	NA	NA	NA
bta-miR-202	0.15	1.09	3.82	0.77	NA
bta-miR-205	0.70	-1.81	2.24	0.42	NA
bta-miR-206	0.32	1.75	3.81	0.65	NA
bta-miR-208a	0.27	0.13	3.82	0.97	NA
bta-miR-212	0.85	-0.19	2.23	0.93	NA
bta-miR-214	0.28	-1.67	3.76	0.66	NA
bta-miR-216a	0.00	NA	NA	NA	NA
bta-miR-216b	0.00	NA	NA	NA	NA
bta-miR-217	0.00	NA	NA	NA	NA
bta-miR-219-3p	0.00	NA	NA	NA	NA
bta-miR-219b-3p	0.66	-0.37	2.75	0.89	NA
bta-miR-2284a	0.86	-3.33	3.67	0.36	NA
bta-miR-2284b	0.37	-2.10	3.72	0.57	NA
bta-miR-2284e	0.00	NA	NA	NA	NA
bta-miR-2284g	0.71	-0.42	3.32	0.90	NA
bta-miR-2284h-5p	0.24	0.13	3.82	0.97	NA
bta-miR-2284h-3p	0.34	-0.69	3.25	0.83	NA
bta-miR-2284i	0.22	-1.40	3.78	0.71	NA
bta-miR-2284l	0.00	NA	NA	NA	NA
bta-miR-2284n	0.73	3.07	3.74	0.41	NA
bta-miR-2284o	0.42	0.79	3.10	0.80	NA
bta-miR-2284q	0.00	NA	NA	NA	NA
bta-miR-2284r	0.44	0.79	3.05	0.80	NA
bta-miR-2284s	0.15	1.09	3.82	0.77	NA
bta-miR-2284t-5p	0.00	NA	NA	NA	NA
bta-miR-2284t-3p	0.00	NA	NA	NA	NA
bta-miR-2284u	0.00	NA	NA	NA	NA
bta-miR-2284v	0.00	NA	NA	NA	NA
bta-miR-2285a	1.19	-0.66	1.99	0.74	NA
bta-miR-2285ab	0.38	-2.16	3.72	0.56	NA
bta-miR-2285ad	0.00	NA	NA	NA	NA
bta-miR-2285af	1.09	0.94	2.43	0.70	NA
bta-miR-2285ag-3p	0.00	NA	NA	NA	NA
bta-miR-2285ah-5p	0.10	-0.59	3.82	0.88	NA
bta-miR-2285an	0.11	1.09	3.82	0.77	NA
bta-miR-2285ao	0.93	0.26	3.14	0.93	NA
bta-miR-2285ap	0.89	-1.45	2.63	0.58	NA
bta-miR-2285au	0.48	-1.38	3.66	0.71	NA
bta-miR-2285av	0.77	3.15	3.19	0.32	NA
bta-miR-2285aw	0.00	NA	NA	NA	NA
bta-miR-2285ax	0.00	NA	NA	NA	NA
bta-miR-2285ay	1.19	-3.81	2.66	0.15	NA
bta-miR-2285az	0.00	NA	NA	NA	NA
bta-miR-2285be	0.10	-0.59	3.82	0.88	NA
bta-miR-2285bf	0.84	-1.19	2.20	0.59	NA
bta-miR-2285bh	0.00	NA	NA	NA	NA
bta-miR-2285bj	0.00	NA	NA	NA	NA
bta-miR-2285bk	0.51	-2.59	3.70	0.48	NA
bta-miR-2285bm	0.12	-0.59	3.82	0.88	NA
bta-miR-2285bp	0.64	-0.26	3.41	0.94	NA
bta-miR-2285br	0.00	NA	NA	NA	NA
bta-miR-2285bs	0.93	2.23	2.25	0.32	NA
bta-miR-2285bt	1.01	0.46	1.89	0.81	NA
bta-miR-2285bv	0.96	-0.94	1.81	0.60	NA
bta-miR-2285bx	0.00	NA	NA	NA	NA
bta-miR-2285bz	0.00	NA	NA	NA	NA
bta-miR-2285c	0.00	NA	NA	NA	NA
bta-miR-2285cb	0.00	NA	NA	NA	NA
bta-miR-2285cf	0.42	0.79	3.10	0.80	NA
bta-miR-2285cg	0.00	NA	NA	NA	NA
bta-miR-2285ch	0.00	NA	NA	NA	NA
bta-miR-2285ci	0.00	NA	NA	NA	NA
bta-miR-2285cl	0.68	2.94	3.74	0.43	NA
bta-miR-2285cm	0.00	NA	NA	NA	NA
bta-miR-2285cn	0.41	2.05	3.79	0.59	NA
bta-miR-2285co	0.00	NA	NA	NA	NA
bta-miR-2285cq	0.00	NA	NA	NA	NA
bta-miR-2285cr	0.00	NA	NA	NA	NA
bta-miR-2285cs	0.00	NA	NA	NA	NA
bta-miR-2285ct	0.00	NA	NA	NA	NA
bta-miR-2285cu	0.54	-1.48	2.85	0.60	NA
bta-miR-2285cv	0.00	NA	NA	NA	NA
bta-miR-2285cw	0.00	NA	NA	NA	NA
bta-miR-2285cx	0.00	NA	NA	NA	NA
bta-miR-2285cz	0.00	NA	NA	NA	NA
bta-miR-2285d	0.00	NA	NA	NA	NA
bta-miR-2285da	1.02	3.51	3.72	0.35	NA
bta-miR-2285db	0.44	2.33	3.78	0.54	NA
bta-miR-2285dd	1.02	3.51	3.72	0.35	NA
bta-miR-2285de	0.00	NA	NA	NA	NA
bta-miR-2285df	0.00	NA	NA	NA	NA
bta-miR-2285dj	0.29	1.85	3.80	0.63	NA
bta-miR-2285dl-3p	0.56	2.72	3.75	0.47	NA
bta-miR-2285dm	0.00	NA	NA	NA	NA
bta-miR-2285e	0.00	NA	NA	NA	NA
bta-miR-2285g	0.61	-2.85	3.69	0.44	NA
bta-miR-2285j	1.01	-1.27	2.40	0.60	NA
bta-miR-2285l	0.00	NA	NA	NA	NA
bta-miR-2285m	0.11	1.09	3.82	0.77	NA
bta-miR-2285n	0.00	NA	NA	NA	NA
bta-miR-2285o	1.15	3.70	2.87	0.20	NA
bta-miR-2285s	0.24	-1.48	3.77	0.69	NA
bta-miR-2285w	0.00	NA	NA	NA	NA
bta-miR-2285x	0.00	NA	NA	NA	NA
bta-miR-2285y	0.00	NA	NA	NA	NA
bta-miR-2285z	0.75	1.86	2.68	0.49	NA
bta-miR-2286	0.00	NA	NA	NA	NA
bta-miR-2287	0.00	NA	NA	NA	NA
bta-miR-2288	0.00	NA	NA	NA	NA
bta-miR-2289	0.32	-1.94	3.73	0.60	NA
bta-miR-2290	0.81	-1.04	1.97	0.60	NA
bta-miR-2291	0.00	NA	NA	NA	NA
bta-miR-2292	0.00	NA	NA	NA	NA
bta-miR-2293	0.00	NA	NA	NA	NA
bta-miR-2294	0.00	NA	NA	NA	NA
bta-miR-2295	0.00	NA	NA	NA	NA
bta-miR-2296	0.00	NA	NA	NA	NA
bta-miR-2297	0.00	NA	NA	NA	NA
bta-miR-2298	0.00	NA	NA	NA	NA
bta-miR-2300a-5p	0.26	1.75	3.81	0.65	NA
bta-miR-2300b-3p	0.00	NA	NA	NA	NA
bta-miR-2301	0.00	NA	NA	NA	NA
bta-miR-2302	0.00	NA	NA	NA	NA
bta-miR-2303	0.00	NA	NA	NA	NA
bta-miR-2304	0.00	NA	NA	NA	NA
bta-miR-2305	0.00	NA	NA	NA	NA
bta-miR-2306	0.00	NA	NA	NA	NA
bta-miR-2307	0.00	NA	NA	NA	NA
bta-miR-2308	0.34	0.13	3.82	0.97	NA
bta-miR-2309	0.00	NA	NA	NA	NA
bta-miR-2310	0.00	NA	NA	NA	NA
bta-miR-2312	0.00	NA	NA	NA	NA
bta-miR-2313-3p	0.95	3.46	2.40	0.15	NA
bta-miR-2314	0.00	NA	NA	NA	NA
bta-miR-2315	0.00	NA	NA	NA	NA
bta-miR-2316	0.10	-0.59	3.82	0.88	NA
bta-miR-2317	0.00	NA	NA	NA	NA
bta-miR-2319a	0.00	NA	NA	NA	NA
bta-miR-2319b	0.00	NA	NA	NA	NA
bta-miR-2320-3p	0.10	-0.59	3.82	0.88	NA
bta-miR-2321	0.00	NA	NA	NA	NA
bta-miR-2322-5p	0.00	NA	NA	NA	NA
bta-miR-2322-3p	0.00	NA	NA	NA	NA
bta-miR-2323	0.36	-2.08	3.10	0.50	NA
bta-miR-2324	0.00	NA	NA	NA	NA
bta-miR-2325a	0.00	NA	NA	NA	NA
bta-miR-2325b	0.00	NA	NA	NA	NA
bta-miR-2325c	0.00	NA	NA	NA	NA
bta-miR-2326	0.00	NA	NA	NA	NA
bta-miR-2327	0.00	NA	NA	NA	NA
bta-miR-2328-5p	0.20	1.09	3.82	0.77	NA
bta-miR-2328-3p	0.00	NA	NA	NA	NA
bta-miR-2329-3p	0.15	1.09	3.82	0.77	NA
bta-miR-2329-5p	0.20	1.09	3.82	0.77	NA
bta-miR-2330-5p	0.00	NA	NA	NA	NA
bta-miR-2330-3p	0.00	NA	NA	NA	NA
bta-miR-2331-5p	0.00	NA	NA	NA	NA
bta-miR-2333	0.00	NA	NA	NA	NA
bta-miR-2334	0.00	NA	NA	NA	NA
bta-miR-2335	0.00	NA	NA	NA	NA
bta-miR-2337	0.00	NA	NA	NA	NA
bta-miR-2338	0.00	NA	NA	NA	NA
bta-miR-2340	0.00	NA	NA	NA	NA
bta-miR-2341	0.00	NA	NA	NA	NA
bta-miR-2342	0.60	0.53	2.81	0.85	NA
bta-miR-2343	0.00	NA	NA	NA	NA
bta-miR-2345	0.00	NA	NA	NA	NA
bta-miR-2347	0.00	NA	NA	NA	NA
bta-miR-2348	0.10	-0.59	3.82	0.88	NA
bta-miR-2351	0.00	NA	NA	NA	NA
bta-miR-2352	0.00	NA	NA	NA	NA
bta-miR-2353	0.00	NA	NA	NA	NA
bta-miR-2354	0.00	NA	NA	NA	NA
bta-miR-2355-5p	0.29	0.13	3.82	0.97	NA
bta-miR-2356	0.00	NA	NA	NA	NA
bta-miR-2357	0.63	0.20	2.87	0.95	NA
bta-miR-2358	0.00	NA	NA	NA	NA
bta-miR-2359	0.00	NA	NA	NA	NA
bta-miR-2360	0.00	NA	NA	NA	NA
bta-miR-2361	0.00	NA	NA	NA	NA
bta-miR-2362	0.15	1.09	3.82	0.77	NA
bta-miR-2363	0.11	1.09	3.82	0.77	NA
bta-miR-2364	0.00	NA	NA	NA	NA
bta-miR-2365	0.00	NA	NA	NA	NA
bta-miR-2366	1.07	0.56	1.89	0.77	NA
bta-miR-2367-5p	0.00	NA	NA	NA	NA
bta-miR-2367-3p	0.00	NA	NA	NA	NA
bta-miR-2368-5p	0.00	NA	NA	NA	NA
bta-miR-2368-3p	0.35	0.69	3.81	0.86	NA
bta-miR-2369	0.00	NA	NA	NA	NA
bta-miR-2370-5p	0.91	-2.33	2.04	0.25	NA
bta-miR-2371	0.00	NA	NA	NA	NA
bta-miR-2372	0.00	NA	NA	NA	NA
bta-miR-2373-5p	0.00	NA	NA	NA	NA
bta-miR-2373-3p	0.00	NA	NA	NA	NA
bta-miR-2374	0.00	NA	NA	NA	NA
bta-miR-2375	0.00	NA	NA	NA	NA
bta-miR-2377	0.00	NA	NA	NA	NA
bta-miR-2378	0.33	0.13	3.82	0.97	NA
bta-miR-2379	0.00	NA	NA	NA	NA
bta-miR-2380	0.22	-1.40	3.78	0.71	NA
bta-miR-2381	0.00	NA	NA	NA	NA
bta-miR-2382-5p	0.24	-1.52	3.77	0.69	NA
bta-miR-2382-3p	0.10	-0.59	3.82	0.88	NA
bta-miR-2383	0.00	NA	NA	NA	NA
bta-miR-2384	0.00	NA	NA	NA	NA
bta-miR-2385-5p	0.00	NA	NA	NA	NA
bta-miR-2385-3p	0.00	NA	NA	NA	NA
bta-miR-2386	0.00	NA	NA	NA	NA
bta-miR-2388-5p	0.00	NA	NA	NA	NA
bta-miR-2389	0.00	NA	NA	NA	NA
bta-miR-2390	0.00	NA	NA	NA	NA
bta-miR-2392	0.00	NA	NA	NA	NA
bta-miR-2393	0.00	NA	NA	NA	NA
bta-miR-2394	1.11	-0.17	1.84	0.93	NA
bta-miR-2395	0.00	NA	NA	NA	NA
bta-miR-2396	0.10	-0.59	3.82	0.88	NA
bta-miR-2398	0.00	NA	NA	NA	NA
bta-miR-2399-5p	0.80	-1.47	2.57	0.57	NA
bta-miR-2399-3p	0.00	NA	NA	NA	NA
bta-miR-24	0.00	NA	NA	NA	NA
bta-miR-2400	1.19	-0.37	1.57	0.81	NA
bta-miR-2401	0.24	-1.52	3.77	0.69	NA
bta-miR-2402	0.20	1.09	3.82	0.77	NA
bta-miR-2405	0.00	NA	NA	NA	NA
bta-miR-2406	0.00	NA	NA	NA	NA
bta-miR-2407	0.25	0.13	3.82	0.97	NA
bta-miR-2408	0.00	NA	NA	NA	NA
bta-miR-2409	0.00	NA	NA	NA	NA
bta-miR-2410	0.86	-1.27	2.53	0.61	NA
bta-miR-2412	0.00	NA	NA	NA	NA
bta-miR-2413	0.00	NA	NA	NA	NA
bta-miR-2414	0.00	NA	NA	NA	NA
bta-miR-2415-5p	0.12	-0.59	3.82	0.88	NA
bta-miR-2415-3p	0.53	-1.23	2.83	0.66	NA
bta-miR-2416	0.51	-0.03	2.51	0.99	NA
bta-miR-2417	0.10	-0.59	3.82	0.88	NA
bta-miR-2418	0.00	NA	NA	NA	NA
bta-miR-2419-3p	1.02	-0.04	1.84	0.98	NA
bta-miR-2420	0.00	NA	NA	NA	NA
bta-miR-2421	0.00	NA	NA	NA	NA
bta-miR-2422	0.00	NA	NA	NA	NA
bta-miR-2423	0.00	NA	NA	NA	NA
bta-miR-2424	1.17	0.17	1.72	0.92	NA
bta-miR-2425-5p	0.12	-0.59	3.82	0.88	NA
bta-miR-2425-3p	0.37	1.99	3.80	0.60	NA
bta-miR-2428	0.00	NA	NA	NA	NA
bta-miR-2429	0.00	NA	NA	NA	NA
bta-miR-2430	0.00	NA	NA	NA	NA
bta-miR-2432	0.00	NA	NA	NA	NA
bta-miR-2433	0.00	NA	NA	NA	NA
bta-miR-2434	0.00	NA	NA	NA	NA
bta-miR-2436-5p	0.00	NA	NA	NA	NA
bta-miR-2436-3p	0.52	-2.60	3.44	0.45	NA
bta-miR-2437	0.00	NA	NA	NA	NA
bta-miR-2438	0.12	-0.59	3.82	0.88	NA
bta-miR-2439-5p	0.00	NA	NA	NA	NA
bta-miR-2439-3p	0.00	NA	NA	NA	NA
bta-miR-2441	0.12	-0.59	3.82	0.88	NA
bta-miR-2442	0.00	NA	NA	NA	NA
bta-miR-2444	0.00	NA	NA	NA	NA
bta-miR-2449	0.11	1.09	3.82	0.77	NA
bta-miR-2450b	0.00	NA	NA	NA	NA
bta-miR-2450d	0.00	NA	NA	NA	NA
bta-miR-2451	0.34	1.98	3.80	0.60	NA
bta-miR-2452	0.00	NA	NA	NA	NA
bta-miR-2454-5p	0.00	NA	NA	NA	NA
bta-miR-2455	0.00	NA	NA	NA	NA
bta-miR-2456	0.00	NA	NA	NA	NA
bta-miR-2458	1.14	-0.51	1.76	0.77	NA
bta-miR-2459	0.20	1.09	3.82	0.77	NA
bta-miR-2460	0.00	NA	NA	NA	NA
bta-miR-2461-5p	0.00	NA	NA	NA	NA
bta-miR-2461-3p	0.00	NA	NA	NA	NA
bta-miR-2462	0.00	NA	NA	NA	NA
bta-miR-2463	0.61	1.55	3.50	0.66	NA
bta-miR-2464-5p	0.21	0.13	3.82	0.97	NA
bta-miR-2464-3p	0.10	-0.59	3.82	0.88	NA
bta-miR-2466-5p	0.00	NA	NA	NA	NA
bta-miR-2466-3p	0.00	NA	NA	NA	NA
bta-miR-2467-5p	0.20	1.09	3.82	0.77	NA
bta-miR-2467-3p	0.00	NA	NA	NA	NA
bta-miR-2469	0.10	-0.59	3.82	0.88	NA
bta-miR-2470	0.00	NA	NA	NA	NA
bta-miR-2471-5p	0.00	NA	NA	NA	NA
bta-miR-2471-3p	0.00	NA	NA	NA	NA
bta-miR-2472	0.00	NA	NA	NA	NA
bta-miR-2473	0.00	NA	NA	NA	NA
bta-miR-2474	0.29	0.13	3.82	0.97	NA
bta-miR-2475	0.36	-2.08	3.10	0.50	NA
bta-miR-2477	0.00	NA	NA	NA	NA
bta-miR-2479	0.00	NA	NA	NA	NA
bta-miR-2480	0.00	NA	NA	NA	NA
bta-miR-2481	0.60	1.42	2.44	0.56	NA
bta-miR-2482	0.00	NA	NA	NA	NA
bta-miR-2485	0.00	NA	NA	NA	NA
bta-miR-2486-5p	0.00	NA	NA	NA	NA
bta-miR-2486-3p	0.00	NA	NA	NA	NA
bta-miR-2488	0.00	NA	NA	NA	NA
bta-miR-2489	0.00	NA	NA	NA	NA
bta-miR-26c	0.00	NA	NA	NA	NA
bta-miR-2881	0.00	NA	NA	NA	NA
bta-miR-2882	0.00	NA	NA	NA	NA
bta-miR-2883	0.00	NA	NA	NA	NA
bta-miR-2885	0.00	NA	NA	NA	NA
bta-miR-2886	0.00	NA	NA	NA	NA
bta-miR-2888	0.00	NA	NA	NA	NA
bta-miR-2889	0.00	NA	NA	NA	NA
bta-miR-2890	0.00	NA	NA	NA	NA
bta-miR-2891	0.00	NA	NA	NA	NA
bta-miR-2892	0.00	NA	NA	NA	NA
bta-miR-2893	0.00	NA	NA	NA	NA
bta-miR-2894	0.00	NA	NA	NA	NA
bta-miR-2895	0.00	NA	NA	NA	NA
bta-miR-2896	0.00	NA	NA	NA	NA
bta-miR-2897	0.00	NA	NA	NA	NA
bta-miR-2898	0.00	NA	NA	NA	NA
bta-miR-2899	0.00	NA	NA	NA	NA
bta-miR-2900	0.00	NA	NA	NA	NA
bta-miR-2901	0.00	NA	NA	NA	NA
bta-miR-2902	0.00	NA	NA	NA	NA
bta-miR-2903	0.84	2.02	2.30	0.38	NA
bta-miR-2917	0.00	NA	NA	NA	NA
bta-miR-299-2	0.00	NA	NA	NA	NA
bta-miR-29e	0.00	NA	NA	NA	NA
bta-miR-302a	0.00	NA	NA	NA	NA
bta-miR-302b	0.67	2.94	3.24	0.36	NA
bta-miR-302c	0.00	NA	NA	NA	NA
bta-miR-302d	0.00	NA	NA	NA	NA
bta-miR-3064	0.99	1.26	1.96	0.52	NA
bta-miR-3065	0.52	2.54	3.55	0.48	NA
bta-miR-3141	0.20	-1.28	3.79	0.74	NA
bta-miR-3154	0.00	NA	NA	NA	NA
bta-miR-320b	0.28	-1.67	3.76	0.66	NA
bta-miR-323	0.00	NA	NA	NA	NA
bta-miR-323b-3p	0.00	NA	NA	NA	NA
bta-miR-329a	0.00	NA	NA	NA	NA
bta-miR-329b	0.00	NA	NA	NA	NA
bta-miR-33b	1.14	1.56	1.71	0.36	NA
bta-miR-3432b	0.00	NA	NA	NA	NA
bta-miR-346	0.00	NA	NA	NA	NA
bta-miR-3533	0.35	0.69	3.81	0.86	NA
bta-miR-3578	0.00	NA	NA	NA	NA
bta-miR-3596	0.00	NA	NA	NA	NA
bta-miR-3600	0.00	NA	NA	NA	NA
bta-miR-3601	0.00	NA	NA	NA	NA
bta-miR-3602	0.00	NA	NA	NA	NA
bta-miR-3604	1.01	-1.27	2.40	0.60	NA
bta-miR-3613b	0.00	NA	NA	NA	NA
bta-miR-367	0.00	NA	NA	NA	NA
bta-miR-369-5p	0.59	-0.26	2.86	0.93	NA
bta-miR-369-3p	0.49	-2.52	3.70	0.50	NA
bta-miR-370	0.00	NA	NA	NA	NA
bta-miR-371	0.00	NA	NA	NA	NA
bta-miR-376a	0.36	0.69	3.81	0.86	NA
bta-miR-376b	0.00	NA	NA	NA	NA
bta-miR-376c	0.34	2.04	3.79	0.59	NA
bta-miR-376d	0.53	1.25	2.89	0.67	NA
bta-miR-376e	0.59	-1.76	2.73	0.52	NA
bta-miR-377	0.00	NA	NA	NA	NA
bta-miR-380-5p	0.00	NA	NA	NA	NA
bta-miR-380-3p	0.14	-0.59	3.82	0.88	NA
bta-miR-381	1.13	-2.77	1.88	0.14	NA
bta-miR-382	0.47	-0.24	3.72	0.95	NA
bta-miR-3956	0.00	NA	NA	NA	NA
bta-miR-3957	0.00	NA	NA	NA	NA
bta-miR-409a	0.00	NA	NA	NA	NA
bta-miR-409b	0.00	NA	NA	NA	NA
bta-miR-410	0.00	NA	NA	NA	NA
bta-miR-411b	0.00	NA	NA	NA	NA
bta-miR-411c-5p	0.00	NA	NA	NA	NA
bta-miR-411c-3p	0.11	1.09	3.82	0.77	NA
bta-miR-412	0.00	NA	NA	NA	NA
bta-miR-429	0.64	-0.68	2.09	0.74	NA
bta-miR-431	0.00	NA	NA	NA	NA
bta-miR-432	0.24	-1.48	3.77	0.69	NA
bta-miR-433	0.00	NA	NA	NA	NA
bta-miR-4444	0.30	-1.86	3.74	0.62	NA
bta-miR-448	0.00	NA	NA	NA	NA
bta-miR-449b	0.34	-2.00	3.73	0.59	NA
bta-miR-449c	0.15	1.09	3.82	0.77	NA
bta-miR-449d	0.29	1.85	3.80	0.63	NA
bta-miR-4523	0.26	-1.59	3.76	0.67	NA
bta-miR-453	0.00	NA	NA	NA	NA
bta-miR-4657	0.00	NA	NA	NA	NA
bta-miR-4680	0.11	1.09	3.82	0.77	NA
bta-miR-483	0.00	NA	NA	NA	NA
bta-miR-485	0.10	-0.59	3.82	0.88	NA
bta-miR-487a	0.00	NA	NA	NA	NA
bta-miR-487b	0.41	-2.26	3.71	0.54	NA
bta-miR-488	0.00	NA	NA	NA	NA
bta-miR-489	0.00	NA	NA	NA	NA
bta-miR-490	0.00	NA	NA	NA	NA
bta-miR-493	0.00	NA	NA	NA	NA
bta-miR-495	0.00	NA	NA	NA	NA
bta-miR-496	0.00	NA	NA	NA	NA
bta-miR-539	0.00	NA	NA	NA	NA
bta-miR-541	0.00	NA	NA	NA	NA
bta-miR-543	0.00	NA	NA	NA	NA
bta-miR-544a	0.00	NA	NA	NA	NA
bta-miR-544b	0.00	NA	NA	NA	NA
bta-miR-551a	0.00	NA	NA	NA	NA
bta-miR-551b	0.39	0.89	3.80	0.82	NA
bta-miR-562	0.00	NA	NA	NA	NA
bta-miR-568	0.00	NA	NA	NA	NA
bta-miR-574	0.91	-3.43	2.86	0.23	NA
bta-miR-584	0.00	NA	NA	NA	NA
bta-miR-599	0.32	1.90	3.80	0.62	NA
bta-miR-6120-5p	1.03	1.35	1.92	0.48	NA
bta-miR-6121-5p	0.00	NA	NA	NA	NA
bta-miR-6121-3p	0.00	NA	NA	NA	NA
bta-miR-6122-5p	0.00	NA	NA	NA	NA
bta-miR-615	0.00	NA	NA	NA	NA
bta-miR-631	0.00	NA	NA	NA	NA
bta-miR-6501	0.12	-0.59	3.82	0.88	NA
bta-miR-6516	0.86	-0.16	2.23	0.94	NA
bta-miR-6518	0.00	NA	NA	NA	NA
bta-miR-6519	0.00	NA	NA	NA	NA
bta-miR-6521	0.00	NA	NA	NA	NA
bta-miR-6523b	0.00	NA	NA	NA	NA
bta-miR-6526	0.00	NA	NA	NA	NA
bta-miR-6528	0.00	NA	NA	NA	NA
bta-miR-6529b	0.00	NA	NA	NA	NA
bta-miR-653	0.00	NA	NA	NA	NA
bta-miR-6530	0.58	-0.18	2.46	0.94	NA
bta-miR-6532	0.00	NA	NA	NA	NA
bta-miR-6534	0.24	-1.52	3.77	0.69	NA
bta-miR-6535	0.12	-0.59	3.82	0.88	NA
bta-miR-654	0.00	NA	NA	NA	NA
bta-miR-655	0.00	NA	NA	NA	NA
bta-miR-656	0.00	NA	NA	NA	NA
bta-miR-658	0.00	NA	NA	NA	NA
bta-miR-664a	0.26	-1.59	3.76	0.67	NA
bta-miR-665	0.00	NA	NA	NA	NA
bta-miR-668-3p	0.00	NA	NA	NA	NA
bta-miR-669	0.00	NA	NA	NA	NA
bta-miR-670	0.00	NA	NA	NA	NA
bta-miR-758	0.00	NA	NA	NA	NA
bta-miR-759	0.00	NA	NA	NA	NA
bta-miR-761	0.00	NA	NA	NA	NA
bta-miR-763	0.00	NA	NA	NA	NA
bta-miR-764	0.00	NA	NA	NA	NA
bta-miR-767	0.12	-0.59	3.82	0.88	NA
bta-miR-7691	0.00	NA	NA	NA	NA
bta-miR-7858	0.67	-0.46	2.34	0.84	NA
bta-miR-7862	1.10	-1.58	2.43	0.52	NA
bta-miR-7863	0.00	NA	NA	NA	NA
bta-miR-7864	0.00	NA	NA	NA	NA
bta-miR-7865	0.00	NA	NA	NA	NA
bta-miR-8548	0.00	NA	NA	NA	NA
bta-miR-8549	0.00	NA	NA	NA	NA
bta-miR-8550	0.00	NA	NA	NA	NA
bta-miR-873	0.00	NA	NA	NA	NA
bta-miR-875	1.14	0.85	1.83	0.64	NA
bta-miR-876	0.00	NA	NA	NA	NA
bta-miR-935	0.00	NA	NA	NA	NA
bta-miR-940	0.00	NA	NA	NA	NA
bta-miR-96	0.80	3.22	2.50	0.20	NA
1 base expression mean across samples
Abbreviatures: FC = fold change; SE = standard error
