## Supplementary material for "Co-expression of Bovine leukemia virus and Bovine foamy virus-derived miRNAs in naturally infected cattle": Table S1

### Sheet: Table S1
Table S1: Number of reads mapped to mature miRNAs references for bovine, BLV, BFV, BoHV1 and BoHV5
miRNA_ID	Sample_ID (BLV +/-)
	5671 (+)	5830 (-)	5841 (+)	6021 (+)	6097 (+)	6493 (-)	6962 (-)
bfv-miR-BF1-5p	6302	22	608	18760	2800	6	18
bfv-miR-BF1-3p	9093	10	1123	20043	2852	12	10
bfv-miR-BF2-5p	12427	0	1466	42278	6695	16	20
bfv-miR-BF2-3p	2	0	0	8	6	0	0
bhv1-miR-B1	0	0	0	0	0	0	0
bhv1-miR-B10	0	0	0	0	0	0	0
bhv1-miR-B2	0	0	0	0	0	0	0
bhv1-miR-B3	0	0	0	0	0	0	0
bhv1-miR-B4	0	0	0	0	0	0	0
bhv1-miR-B5	0	0	0	0	0	0	0
bhv1-miR-B6-5p	0	0	0	0	1	0	0
bhv1-miR-B6-3p	0	0	0	0	0	0	0
bhv1-miR-B7	0	0	0	0	0	0	0
bhv1-miR-B8-5p	0	0	0	0	0	0	0
bhv1-miR-B8-3p	0	0	0	0	0	0	0
bhv1-miR-B9	0	0	0	0	0	0	0
bhv5-miR-B11	0	0	0	0	0	0	0
bhv5-miR-B12	0	0	0	0	0	0	0
bhv5-miR-B13	0	0	0	0	0	0	0
bhv5-miR-B14	0	0	0	0	0	0	0
bhv5-miR-B8	0	0	0	0	0	0	0
blv-miR-B1-5p	0	0	0	0	0	0	0
blv-miR-B1-3p	5307	40	11593	58564	42107	25	28
blv-miR-B2-5p	21731	86	30284	111589	79266	72	84
blv-miR-B2-3p	24	0	40	217	192	0	0
blv-miR-B3-5p	184	0	314	329	336	0	0
blv-miR-B3-3p	26038	56	28356	77936	63417	58	63
blv-miR-B4-5p	1	0	0	0	1	0	0
blv-miR-B4-3p	28	0	59	101	69	0	0
blv-miR-B5-5p	607	1	821	1543	733	1	1
blv-miR-B5-3p	0	0	1	1	2	0	0
bta-let-7a-5p	301414	428819	215542	580827	535689	334554	411765
bta-let-7a-3p	114	336	216	944	914	358	312
bta-let-7b	18239	32414	10866	28936	24934	17458	24871
bta-let-7c	4849	9671	4861	6619	5487	6549	8541
bta-let-7d	6311	12010	4881	8532	7434	7248	9230
bta-let-7e	959	1057	1061	2637	1981	1059	1414
bta-let-7f	84849	155332	82885	206121	223218	120694	156253
bta-let-7g	8804	20388	10426	32386	39126	14091	17144
bta-let-7i	13435	33460	19481	28238	39002	18455	21570
bta-miR-1	774	54	694	6393	3594	294	757
bta-miR-100	21	15	19	8	12	29	11
bta-miR-10020	0	0	0	0	0	0	0
bta-miR-101	4933	22469	13694	47462	26044	14019	19142
bta-miR-10161-5p	0	0	0	0	0	0	0
bta-miR-10162-5p	15	33	7	20	16	17	28
bta-miR-10163-3p	0	0	0	0	0	0	0
bta-miR-10164-3p	3	7	0	1	2	1	5
bta-miR-10165-5p	0	0	0	0	0	0	0
bta-miR-10166-5p	0	8	4	4	5	6	4
bta-miR-10167-3p	100	211	106	105	85	120	240
bta-miR-10168-5p	0	0	0	0	0	0	0
bta-miR-10169-3p	0	0	0	0	0	0	0
bta-miR-10170-5p	0	0	0	0	0	0	0
bta-miR-10171-3p	1	0	0	0	0	0	0
bta-miR-10172-5p	0	2	4	0	0	0	3
bta-miR-10172-3p	77	92	120	87	36	115	109
bta-miR-10173-5p	0	0	0	0	0	0	0
bta-miR-10174-5p	9	12	7	5	3	10	6
bta-miR-10174-3p	11834	15984	7994	9212	6912	12466	12909
bta-miR-10175-5p	32	35	19	16	13	37	31
bta-miR-10175-3p	1	0	0	0	1	0	2
bta-miR-10176-5p	1	3	3	1	0	2	4
bta-miR-10177-5p	0	0	0	0	0	0	0
bta-miR-10178-5p	2	0	0	0	0	0	1
bta-miR-10179-5p	0	0	2	0	0	0	0
bta-miR-10180-3p	0	0	0	0	0	0	0
bta-miR-10181-5p	1	0	0	0	0	0	0
bta-miR-10182-5p	0	0	0	0	0	0	0
bta-miR-10182-3p	0	0	0	0	0	0	0
bta-miR-10183-5p	1	1	0	0	0	1	2
bta-miR-10184-3p	0	0	0	0	0	0	0
bta-miR-10185-5p	0	0	0	0	1	0	0
bta-miR-10225a	0	0	0	0	0	0	0
bta-miR-10225b	0	0	0	0	0	0	0
bta-miR-103	94892	168478	87935	96237	73349	111090	139457
bta-miR-105a	0	0	0	0	0	0	0
bta-miR-105b	0	0	0	0	0	0	0
bta-miR-106a	11	53	32	84	75	44	53
bta-miR-106b	67	327	162	580	315	257	300
bta-miR-107	11985	28233	12676	16413	11880	16063	19601
bta-miR-10a	808	745	670	475	461	612	904
bta-miR-10b	14	11	12	13	20	39	11
bta-miR-1179	0	0	0	0	0	0	0
bta-miR-1185	0	0	0	0	0	0	0
bta-miR-1193	0	0	0	0	0	0	0
bta-miR-1197	0	0	0	0	0	0	0
bta-miR-11971	24	32	22	21	6	17	13
bta-miR-11972	6	4	16	24	18	2	8
bta-miR-11973	150	168	118	58	69	107	163
bta-miR-11974	3	5	4	1	2	5	4
bta-miR-11975	0	0	0	0	0	0	0
bta-miR-11976	0	0	0	0	0	0	0
bta-miR-11977	4	32	12	14	8	14	2
bta-miR-11978	1	0	0	0	1	0	1
bta-miR-11979	5	0	7	0	1	0	6
bta-miR-11980	10	5	5	20	0	10	33
bta-miR-11981	0	0	0	0	0	0	0
bta-miR-11982	2	6	0	0	0	3	1
bta-miR-11983	0	0	1	1	0	1	1
bta-miR-11984	8	19	9	10	5	13	10
bta-miR-11985	0	7	6	0	0	0	0
bta-miR-11986	0	0	0	0	0	0	0
bta-miR-11986b	0	0	0	0	0	0	0
bta-miR-11986c	23	73	44	87	54	48	59
bta-miR-11987	12	96	24	16	4	0	44
bta-miR-11988	0	0	0	0	0	0	0
bta-miR-11989	3	8	6	8	0	4	4
bta-miR-11990	0	0	0	0	0	0	0
bta-miR-11991	0	0	0	0	3	0	0
bta-miR-11992	7	16	11	28	26	19	17
bta-miR-11993	7	0	3	4	5	0	2
bta-miR-11994	3	3	2	1	3	0	2
bta-miR-11995	5	8	2	3	5	2	2
bta-miR-11996	0	0	0	0	0	0	0
bta-miR-11997	1	0	0	0	0	1	2
bta-miR-11998	2	3	2	14	7	11	6
bta-miR-11999	6	14	14	41	40	22	23
bta-miR-12000	0	0	0	0	0	0	0
bta-miR-12001	0	0	0	0	0	0	0
bta-miR-12002a	0	0	0	0	0	0	0
bta-miR-12002b	4	20	10	19	10	10	2
bta-miR-12003	2	8	4	8	3	7	3
bta-miR-12004	0	0	0	0	0	0	0
bta-miR-12005	0	2	0	0	0	1	0
bta-miR-12006	0	0	0	0	0	0	1
bta-miR-12007	0	0	0	0	0	0	0
bta-miR-12008	4	8	0	6	6	2	4
bta-miR-12009	1	4	0	0	0	0	2
bta-miR-12010	1	0	0	1	1	0	0
bta-miR-12011	0	0	0	0	0	0	0
bta-miR-12012	0	0	0	0	0	0	0
bta-miR-12013	0	0	0	0	0	0	0
bta-miR-12014	0	0	0	0	0	0	0
bta-miR-12015	0	0	0	0	0	0	0
bta-miR-12016	0	0	0	0	0	0	0
bta-miR-12017	0	0	0	0	0	0	0
bta-miR-12018	1	1	1	0	0	1	2
bta-miR-12019	0	1	0	0	0	0	0
bta-miR-12020	0	0	0	0	0	0	0
bta-miR-12021	0	0	0	0	0	0	0
bta-miR-12022	0	0	0	0	0	0	0
bta-miR-12023	0	0	0	0	0	0	0
bta-miR-12024	4	14	6	4	3	9	4
bta-miR-12025	0	0	0	0	0	0	0
bta-miR-12026	0	0	0	0	0	0	0
bta-miR-12027	1	0	0	1	1	3	2
bta-miR-12028	0	2	1	1	0	0	0
bta-miR-12029	0	0	0	0	0	0	0
bta-miR-12030	4	0	12	2	0	5	0
bta-miR-12031	0	0	0	0	0	0	0
bta-miR-12032	0	0	0	0	0	0	0
bta-miR-12033	1	2	1	3	1	5	1
bta-miR-12034	0	0	1	0	0	0	0
bta-miR-12035	0	0	0	0	0	0	0
bta-miR-12036	0	0	0	0	0	0	0
bta-miR-12037	0	0	0	0	0	0	0
bta-miR-12038	0	0	1	1	1	1	0
bta-miR-12039	0	0	0	0	0	0	0
bta-miR-12040	0	0	0	0	0	0	0
bta-miR-12041	1	0	0	0	0	2	0
bta-miR-12042	0	0	0	0	0	0	2
bta-miR-12043	2	4	0	4	0	2	0
bta-miR-12044	1	1	0	0	2	1	0
bta-miR-12045	0	0	0	0	0	0	0
bta-miR-12046	0	2	0	0	0	0	0
bta-miR-12047	0	0	0	0	0	0	0
bta-miR-12048	0	0	0	0	2	0	0
bta-miR-12049	0	0	0	0	0	0	0
bta-miR-12050	1	0	0	1	0	1	0
bta-miR-12051	0	0	0	0	0	0	0
bta-miR-12052	1	0	0	0	0	0	1
bta-miR-12053	0	0	0	0	0	0	0
bta-miR-12054	0	0	0	0	0	0	0
bta-miR-12055	0	0	0	0	0	1	0
bta-miR-12056	0	0	0	0	0	0	0
bta-miR-12057	1	0	0	2	0	6	0
bta-miR-12058	0	0	0	0	0	0	0
bta-miR-12059	3	0	0	0	0	0	0
bta-miR-12060	1	0	0	1	0	1	0
bta-miR-12061	0	0	0	0	0	0	0
bta-miR-12062	0	0	0	0	0	0	0
bta-miR-12063	0	0	0	0	0	0	0
bta-miR-12064	0	0	0	0	0	0	0
bta-miR-122	0	2	1	0	3	0	2
bta-miR-1224	2	9	0	2	0	2	0
bta-miR-1225-3p	0	0	0	0	0	0	0
bta-miR-1246	1	0	0	0	0	0	3
bta-miR-1247-5p	0	0	0	0	0	0	0
bta-miR-1247-3p	0	0	0	0	0	0	0
bta-miR-1248	10	72	34	324	76	48	30
bta-miR-1249	140	152	144	25	55	152	215
bta-miR-124a	0	0	0	0	0	3	0
bta-miR-124b	0	0	0	0	0	3	0
bta-miR-1251	0	0	0	0	0	0	0
bta-miR-1256	0	0	0	0	0	0	0
bta-miR-125a	1487	1603	3725	735	319	3973	4983
bta-miR-125b	21477	39153	40360	13150	6810	39909	38371
bta-miR-126-5p	11	16	18	28	46	42	31
bta-miR-126-3p	109	128	96	104	118	184	194
bta-miR-1260b	1706	2691	3088	1940	1569	2575	2714
bta-miR-1264	0	0	0	0	0	0	0
bta-miR-127	0	2	1	4	1	9	7
bta-miR-1271	376	563	458	736	551	476	614
bta-miR-1277	7	19	27	51	24	18	17
bta-miR-128	7177	12540	7566	8611	7063	9090	11742
bta-miR-1281	0	0	0	0	0	0	0
bta-miR-1282	0	0	0	0	0	0	0
bta-miR-1284	0	0	0	0	0	0	0
bta-miR-1287	0	0	0	0	0	0	0
bta-miR-129	0	4	8	30	12	10	8
bta-miR-129-5p	0	4	8	30	12	10	8
bta-miR-129-3p	8	4	16	30	14	36	12
bta-miR-1291	5	11	4	23	15	3	5
bta-miR-1296	16	35	17	13	13	33	38
bta-miR-1298	0	0	0	0	0	1	0
bta-miR-1301	0	0	0	0	0	1	0
bta-miR-1306	348	244	209	80	68	261	309
bta-miR-1307	166	319	162	133	109	117	235
bta-miR-130a	93	108	92	140	49	179	232
bta-miR-130b	859	1577	872	845	613	1151	1497
bta-miR-132	103	259	174	138	97	197	212
bta-miR-133a	515	32	678	2665	2124	223	299
bta-miR-133b	0	0	3	18	9	0	3
bta-miR-133c	0	0	0	0	0	0	0
bta-miR-134	0	0	0	0	0	0	0
bta-miR-1343-5p	0	2	0	0	0	0	0
bta-miR-1343-3p	81	118	132	28	31	110	82
bta-miR-135a	2	2	0	12	4	8	2
bta-miR-135b	1	2	6	3	13	2	7
bta-miR-136	0	1	0	0	0	3	0
bta-miR-137	0	0	0	0	0	0	0
bta-miR-138	1482	404	1981	4503	7795	2679	2361
bta-miR-1388-5p	60	101	111	68	33	85	113
bta-miR-1388-3p	67	137	151	80	131	125	113
bta-miR-139	28	69	57	92	41	118	88
bta-miR-140	15299	24156	19059	26155	13532	23290	24182
bta-miR-141	31	100	70	374	276	106	113
bta-miR-142-5p	71545	138309	116396	213679	108347	141971	138633
bta-miR-142-3p	2672	15397	12809	25582	27157	12498	10792
bta-miR-143	98	482	152	269	337	189	358
bta-miR-1434-5p	10	4	20	12	13	7	10
bta-miR-1434-3p	0	1	8	12	1	6	7
bta-miR-144	4	8	30	58	104	16	21
bta-miR-145	21	65	25	24	8	22	29
bta-miR-1468	75	100	90	242	204	97	97
bta-miR-146a	8529	32929	11167	33921	16910	20599	15176
bta-miR-146b	356	1389	302	1012	356	459	366
bta-miR-147	67	630	151	410	391	257	530
bta-miR-148a	5318	15399	10248	45455	36117	14506	15022
bta-miR-148b	4784	7559	4703	9774	7560	6358	7736
bta-miR-148c	0	0	0	0	0	0	0
bta-miR-148d	0	0	0	0	0	0	0
bta-miR-149-5p	19	18	12	8	13	17	42
bta-miR-149-3p	0	0	0	0	0	0	0
bta-miR-150	190809	231767	208333	186622	134805	226444	210252
bta-miR-151-5p	1286	2959	1611	2292	1952	2117	2199
bta-miR-151-3p	3309	6746	4751	4233	2841	4539	4907
bta-miR-152	159	294	235	402	567	255	223
bta-miR-153	6	14	10	12	20	24	10
bta-miR-154a	0	0	0	0	0	0	0
bta-miR-154b	0	0	0	0	0	1	0
bta-miR-154c	0	2	0	4	0	2	2
bta-miR-155	7934	15973	6714	11999	5775	9587	10308
bta-miR-1584-5p	0	0	0	0	0	0	0
bta-miR-1584-3p	5	1	4	1	2	2	3
bta-miR-15a	8902	21441	12992	57372	36180	16864	17008
bta-miR-15b	31694	52314	39104	35028	18329	53502	50657
bta-miR-1603	0	0	0	0	0	0	0
bta-miR-16a	47874	84871	54592	154445	109469	70525	74596
bta-miR-16b	158174	258658	159137	208831	170050	202918	239843
bta-miR-17-5p	287	996	362	1058	811	620	742
bta-miR-17-3p	280	770	369	841	590	494	659
bta-miR-1721	0	0	0	0	0	0	0
bta-miR-1777a	0	0	1	0	0	0	0
bta-miR-1777b	0	0	0	0	0	0	0
bta-miR-1814a	0	0	0	0	0	0	0
bta-miR-1814b	0	0	0	0	0	0	0
bta-miR-1814c	0	0	0	0	0	0	0
bta-miR-181a	13783	28341	19397	9430	4522	30440	35447
bta-miR-181b	768	1551	922	570	582	1080	1625
bta-miR-181c	21	81	39	73	29	56	92
bta-miR-181d	12	37	10	20	17	17	22
bta-miR-182	2	0	0	2	2	1	4
bta-miR-183	2	2	0	5	1	1	2
bta-miR-1835	0	0	0	0	0	0	0
bta-miR-1839	1066	2374	1094	1390	1229	1458	1726
bta-miR-184	10	11	13	11	7	10	12
bta-miR-1842	33	37	22	15	23	34	28
bta-miR-1843	0	0	0	0	0	0	0
bta-miR-185	2183	5429	3012	5692	4191	4172	4624
bta-miR-186	10534	28329	14687	23678	14514	22114	22110
bta-miR-187	1	1	0	0	0	10	1
bta-miR-188	4	28	6	20	20	13	15
bta-miR-18a	158	906	303	896	788	434	456
bta-miR-18b	0	30	16	38	28	18	12
bta-miR-190a	3	16	16	56	69	23	30
bta-miR-190b	10	20	20	33	69	11	20
bta-miR-191	111750	113527	96939	72343	44896	133806	135740
bta-miR-1911	1	0	0	0	0	0	0
bta-miR-191b	27	36	29	24	13	42	39
bta-miR-192	1930	4399	2905	6242	3790	3707	4228
bta-miR-193a-5p	45	29	42	93	76	48	27
bta-miR-193a-3p	2	16	8	20	29	14	6
bta-miR-193a	0	0	0	0	0	0	0
bta-miR-193b	78	2	114	92	28	66	32
bta-miR-194	1712	6251	2803	5510	3179	4527	4756
bta-miR-1949	5	1	4	17	1	2	1
bta-miR-194b-3p	2	4	2	7	5	4	0
bta-miR-194b	2	4	2	7	5	4	0
bta-miR-195	192	281	148	162	140	209	195
bta-miR-196a	0	6	0	2	12	4	0
bta-miR-196b	23	36	19	35	56	27	26
bta-miR-197	782	783	712	294	248	969	942
bta-miR-199a-5p	0	2	2	8	8	22	2
bta-miR-199a-3p	89	109	128	292	381	313	268
bta-miR-199b	5	8	3	23	28	23	21
bta-miR-199c	0	0	12	41	40	52	28
bta-miR-19a	145	1345	547	3017	1364	649	937
bta-miR-19b	5187	20155	9570	45555	16568	12647	17523
bta-miR-200a	7	24	13	23	14	10	17
bta-miR-200b	5	7	11	6	5	7	8
bta-miR-200c	184	219	214	227	137	244	291
bta-miR-202	0	0	0	0	1	0	0
bta-miR-204	224	430	117	367	136	354	292
bta-miR-205	1	1	0	0	0	2	1
bta-miR-206	1	0	0	1	0	0	0
bta-miR-208a	0	0	0	0	1	0	1
bta-miR-208b	0	3	0	5	3	1	4
bta-miR-20a	24169	81762	40794	110579	93264	49242	65487
bta-miR-20b	115	243	132	193	206	234	236
bta-miR-21-5p	70591	203726	114354	155876	180557	129323	190646
bta-miR-21-3p	98	463	233	313	639	242	275
bta-miR-210	260	306	325	1112	867	383	238
bta-miR-211	34	176	37	33	28	55	59
bta-miR-212	0	0	2	1	0	2	1
bta-miR-214	0	0	0	0	0	2	0
bta-miR-215	49	120	38	111	29	88	145
bta-miR-216a	0	0	0	0	0	0	0
bta-miR-216b	0	0	0	0	0	0	0
bta-miR-217	0	0	0	0	0	0	0
bta-miR-218	142	188	130	258	444	148	228
bta-miR-219-5p	0	2	0	4	4	2	2
bta-miR-219-3p	0	0	0	0	0	0	0
bta-miR-219	0	3	1	4	3	2	1
bta-miR-219b-3p	0	2	2	0	0	0	1
bta-miR-22-5p	59	148	59	112	83	90	114
bta-miR-22-3p	196	408	180	339	214	291	340
bta-miR-221	8538	14351	8025	9958	12987	9310	11912
bta-miR-222	1159	2414	1218	1021	1029	1382	1479
bta-miR-223	119457	169708	106804	94847	73589	135728	167616
bta-miR-224	9	13	7	13	11	16	8
bta-miR-2284a	0	0	0	0	0	0	7
bta-miR-2284aa	13	15	4	11	4	8	10
bta-miR-2284ab	268	433	251	433	501	163	388
bta-miR-2284ac	1	2	0	1	1	1	4
bta-miR-2284b	0	0	0	0	0	0	3
bta-miR-2284c	0	0	6	5	0	0	5
bta-miR-2284d	0	3	0	3	3	0	7
bta-miR-2284e	0	0	0	0	0	0	0
bta-miR-2284f	1	1	2	2	4	1	4
bta-miR-2284g	0	0	0	3	0	0	3
bta-miR-2284h-5p	0	0	0	1	0	0	1
bta-miR-2284h-3p	0	1	0	1	0	0	1
bta-miR-2284i	0	1	0	0	0	0	1
bta-miR-2284j	1	6	6	10	5	0	4
bta-miR-2284k	8	16	18	116	82	12	20
bta-miR-2284l	0	0	0	0	0	0	0
bta-miR-2284m	16	24	4	24	25	13	16
bta-miR-2284n	0	0	0	0	5	0	0
bta-miR-2284o	1	1	0	1	0	0	0
bta-miR-2284p	1	2	1	1	4	0	1
bta-miR-2284q	0	0	0	0	0	0	0
bta-miR-2284r	1	0	0	1	0	0	1
bta-miR-2284s	0	0	0	0	1	0	0
bta-miR-2284t-5p	0	0	0	0	0	0	0
bta-miR-2284t-3p	0	0	0	0	0	0	0
bta-miR-2284u	0	0	0	0	0	0	0
bta-miR-2284v	0	0	0	0	0	0	0
bta-miR-2284w	601	1298	720	1132	1380	654	1334
bta-miR-2284x	6426	10901	8725	21365	18307	10530	11294
bta-miR-2284y	1	3	0	5	0	0	11
bta-miR-2284z	19	30	16	49	39	18	34
bta-miR-2285a	1	4	0	3	0	0	2
bta-miR-2285aa	215	370	226	228	158	248	458
bta-miR-2285ab	0	0	0	0	0	1	2
bta-miR-2285ac	0	9	3	2	3	3	4
bta-miR-2285ad	0	0	0	0	0	0	0
bta-miR-2285ae	0	0	0	8	0	7	0
bta-miR-2285af	0	3	2	4	0	0	0
bta-miR-2285ag-3p	0	0	0	0	0	0	0
bta-miR-2285ah-5p	0	1	0	0	0	0	0
bta-miR-2285ai-5p	3	2	1	1	1	1	5
bta-miR-2285ak-5p	4	3	2	3	2	7	2
bta-miR-2285al-5p	2	14	4	16	4	8	4
bta-miR-2285am-5p	208	418	339	980	880	542	912
bta-miR-2285an	0	0	0	1	0	0	0
bta-miR-2285ao	0	0	0	5	0	0	3
bta-miR-2285ap	0	0	1	1	0	0	5
bta-miR-2285aq	5	5	0	0	0	0	5
bta-miR-2285ar	16	29	18	31	27	50	57
bta-miR-2285as	3	18	18	15	18	6	18
bta-miR-2285at	28	26	20	17	0	43	27
bta-miR-2285au	0	0	0	1	0	0	3
bta-miR-2285av	1	0	0	5	0	0	0
bta-miR-2285aw	0	0	0	0	0	0	0
bta-miR-2285ax	0	0	0	0	0	0	0
bta-miR-2285ay	0	5	0	0	0	5	0
bta-miR-2285az	0	0	0	0	0	0	0
bta-miR-2285b	60	250	60	170	118	131	190
bta-miR-2285ba	4	0	0	4	0	0	0
bta-miR-2285bb	0	2	0	2	4	0	2
bta-miR-2285bc	187	284	146	110	93	199	352
bta-miR-2285bd	4	8	18	16	16	21	22
bta-miR-2285be	0	1	0	0	0	0	0
bta-miR-2285bf	1	0	0	1	0	2	2
bta-miR-2285bg	0	15	0	3	15	12	5
bta-miR-2285bh	0	0	0	0	0	0	0
bta-miR-2285bi	5	10	4	23	0	15	20
bta-miR-2285bj	0	0	0	0	0	0	0
bta-miR-2285bk	0	5	0	0	0	0	0
bta-miR-2285bl	170	364	156	296	138	116	521
bta-miR-2285bm	0	0	0	0	0	0	1
bta-miR-2285bn	5	0	0	5	0	0	0
bta-miR-2285bo	4	4	5	14	6	8	6
bta-miR-2285bp	0	3	2	0	0	0	0
bta-miR-2285bq	2	8	0	1	2	6	7
bta-miR-2285br	0	0	0	0	0	0	0
bta-miR-2285bs	1	0	1	0	3	0	1
bta-miR-2285bt	2	1	0	1	1	0	2
bta-miR-2285bu	3	19	19	16	18	6	18
bta-miR-2285bv	0	2	0	2	1	1	2
bta-miR-2285bw	0	0	0	11	5	3	3
bta-miR-2285bx	0	0	0	0	0	0	0
bta-miR-2285by	17	30	13	15	25	7	27
bta-miR-2285bz	0	0	0	0	0	0	0
bta-miR-2285c	0	0	0	0	0	0	0
bta-miR-2285ca	0	6	1	0	2	2	1
bta-miR-2285cb	0	0	0	0	0	0	0
bta-miR-2285cc	19	21	11	5	4	18	25
bta-miR-2285cd	1	2	0	9	2	0	4
bta-miR-2285ce	5	0	0	5	0	0	0
bta-miR-2285cf	1	1	0	1	0	0	0
bta-miR-2285cg	0	0	0	0	0	0	0
bta-miR-2285ch	0	0	0	0	0	0	0
bta-miR-2285ci	0	0	0	0	0	0	0
bta-miR-2285cj	0	4	4	4	8	12	0
bta-miR-2285ck	0	2	0	8	4	2	4
bta-miR-2285cl	0	0	4	0	0	0	0
bta-miR-2285cm	0	0	0	0	0	0	0
bta-miR-2285cn	2	0	0	0	0	0	0
bta-miR-2285co	0	0	0	0	0	0	0
bta-miR-2285cp	0	0	10	0	0	0	0
bta-miR-2285cq	0	0	0	0	0	0	0
bta-miR-2285cr	0	0	0	0	0	0	0
bta-miR-2285cs	0	0	0	0	0	0	0
bta-miR-2285ct	0	0	0	0	0	0	0
bta-miR-2285cu	0	0	0	0	1	2	1
bta-miR-2285cv	0	0	0	0	0	0	0
bta-miR-2285cw	0	0	0	0	0	0	0
bta-miR-2285cx	0	0	0	0	0	0	0
bta-miR-2285cy	0	5	0	0	0	4	4
bta-miR-2285cz	0	0	0	0	0	0	0
bta-miR-2285d	0	0	0	0	0	0	0
bta-miR-2285da	5	0	0	0	0	0	0
bta-miR-2285db	0	0	0	0	3	0	0
bta-miR-2285dc	200	394	324	956	852	519	850
bta-miR-2285dd	5	0	0	0	0	0	0
bta-miR-2285de	0	0	0	0	0	0	0
bta-miR-2285df	0	0	0	0	0	0	0
bta-miR-2285dg	0	0	0	5	5	0	0
bta-miR-2285dh	0	2	0	6	2	2	12
bta-miR-2285di	2	2	10	8	2	18	12
bta-miR-2285dj	0	0	0	0	2	0	0
bta-miR-2285dk	0	0	0	0	5	5	0
bta-miR-2285dl-3p	0	0	0	5	0	0	0
bta-miR-2285dm	0	0	0	0	0	0	0
bta-miR-2285e	0	0	0	0	0	0	0
bta-miR-2285f	0	0	5	5	0	0	10
bta-miR-2285g	0	6	0	0	0	0	0
bta-miR-2285h	22	42	7	32	18	28	34
bta-miR-2285i	12	25	5	32	12	4	9
bta-miR-2285j	0	3	0	3	0	0	3
bta-miR-2285k	4	23	2	6	8	1	12
bta-miR-2285l	0	0	0	0	0	0	0
bta-miR-2285m	0	0	0	1	0	0	0
bta-miR-2285n	0	0	0	0	0	0	0
bta-miR-2285o	4	0	0	3	0	0	0
bta-miR-2285p	271	683	376	266	294	320	550
bta-miR-2285q	17	47	18	38	14	34	41
bta-miR-2285r	0	0	3	3	3	0	4
bta-miR-2285s	0	1	0	0	0	1	0
bta-miR-2285t	747	224	1013	3573	3519	1022	1223
bta-miR-2285u	10	24	18	16	15	35	27
bta-miR-2285v	3	3	1	8	1	3	8
bta-miR-2285w	0	0	0	0	0	0	0
bta-miR-2285x	0	0	0	0	0	0	0
bta-miR-2285y	0	0	0	0	0	0	0
bta-miR-2285z	2	0	0	2	0	0	1
bta-miR-2286	0	0	0	0	0	0	0
bta-miR-2287	0	0	0	0	0	0	0
bta-miR-2288	0	0	0	0	0	0	0
bta-miR-2289	0	2	0	0	0	0	1
bta-miR-2290	0	1	1	0	1	2	1
bta-miR-2291	0	0	0	0	0	0	0
bta-miR-2292	0	0	0	0	0	0	0
bta-miR-2293	0	0	0	0	0	0	0
bta-miR-2294	0	0	0	0	0	0	0
bta-miR-2295	0	0	0	0	0	0	0
bta-miR-2296	0	0	0	0	0	0	0
bta-miR-2297	0	0	0	0	0	0	0
bta-miR-2298	0	0	0	0	0	0	0
bta-miR-2299-5p	1	5	1	5	7	3	2
bta-miR-2299-3p	65	113	63	34	29	68	84
bta-miR-2300a-5p	0	0	0	1	1	0	0
bta-miR-2300b-3p	0	0	0	0	0	0	0
bta-miR-2301	0	0	0	0	0	0	0
bta-miR-2302	0	0	0	0	0	0	0
bta-miR-2303	0	0	0	0	0	0	0
bta-miR-2304	0	0	0	0	0	0	0
bta-miR-2305	0	0	0	0	0	0	0
bta-miR-2306	0	0	0	0	0	0	0
bta-miR-2307	0	0	0	0	0	0	0
bta-miR-2308	1	0	0	0	0	1	0
bta-miR-2309	0	0	0	0	0	0	0
bta-miR-2310	0	0	0	0	0	0	0
bta-miR-2311	4	4	13	2	6	4	4
bta-miR-2312	0	0	0	0	0	0	0
bta-miR-2313-5p	0	2	3	0	1	1	2
bta-miR-2313-3p	0	0	1	3	3	0	0
bta-miR-2314	0	0	0	0	0	0	0
bta-miR-2315	0	0	0	0	0	0	0
bta-miR-2316	0	1	0	0	0	0	0
bta-miR-2317	0	0	0	0	0	0	0
bta-miR-2318	9	2	2	21	28	5	8
bta-miR-2319a	0	0	0	0	0	0	0
bta-miR-2319b	0	0	0	0	0	0	0
bta-miR-2320-5p	4	2	4	0	1	5	9
bta-miR-2320-3p	0	1	0	0	0	0	0
bta-miR-2321	0	0	0	0	0	0	0
bta-miR-2322-5p	0	0	0	0	0	0	0
bta-miR-2322-3p	0	0	0	0	0	0	0
bta-miR-2323	0	1	0	0	0	1	1
bta-miR-2324	0	0	0	0	0	0	0
bta-miR-2325a	0	0	0	0	0	0	0
bta-miR-2325b	0	0	0	0	0	0	0
bta-miR-2325c	0	0	0	0	0	0	0
bta-miR-2326	0	0	0	0	0	0	0
bta-miR-2327	0	0	0	0	0	0	0
bta-miR-2328-5p	1	0	0	0	0	0	0
bta-miR-2328-3p	0	0	0	0	0	0	0
bta-miR-2329-3p	0	0	0	0	1	0	0
bta-miR-2329-5p	1	0	0	0	0	0	0
bta-miR-2330-5p	0	0	0	0	0	0	0
bta-miR-2330-3p	0	0	0	0	0	0	0
bta-miR-2331-5p	0	0	0	0	0	0	0
bta-miR-2331-3p	1	5	0	1	1	4	5
bta-miR-2332	16	50	65	72	62	46	59
bta-miR-2333	0	0	0	0	0	0	0
bta-miR-2334	0	0	0	0	0	0	0
bta-miR-2335	0	0	0	0	0	0	0
bta-miR-2336	37	86	51	107	71	63	88
bta-miR-2337	0	0	0	0	0	0	0
bta-miR-2338	0	0	0	0	0	0	0
bta-miR-2339	2	5	2	5	0	1	4
bta-miR-2340	0	0	0	0	0	0	0
bta-miR-2341	0	0	0	0	0	0	0
bta-miR-2342	0	2	1	2	0	0	0
bta-miR-2343	0	0	0	0	0	0	0
bta-miR-2344	3	5	8	12	7	6	7
bta-miR-2345	0	0	0	0	0	0	0
bta-miR-2346	5	18	10	17	19	9	31
bta-miR-2347	0	0	0	0	0	0	0
bta-miR-2348	0	1	0	0	0	0	0
bta-miR-2349	0	6	1	4	5	2	1
bta-miR-2350	0	2	5	1	0	3	2
bta-miR-2351	0	0	0	0	0	0	0
bta-miR-2352	0	0	0	0	0	0	0
bta-miR-2353	0	0	0	0	0	0	0
bta-miR-2354	0	0	0	0	0	0	0
bta-miR-2355-5p	0	0	1	0	0	0	1
bta-miR-2355-3p	1	1	1	8	4	1	1
bta-miR-2356	0	0	0	0	0	0	0
bta-miR-2357	2	1	0	0	0	0	1
bta-miR-2358	0	0	0	0	0	0	0
bta-miR-2359	0	0	0	0	0	0	0
bta-miR-2360	0	0	0	0	0	0	0
bta-miR-2361	0	0	0	0	0	0	0
bta-miR-2362	0	0	0	0	1	0	0
bta-miR-2363	0	0	0	1	0	0	0
bta-miR-2364	0	0	0	0	0	0	0
bta-miR-2365	0	0	0	0	0	0	0
bta-miR-2366	2	1	1	0	1	0	2
bta-miR-2367-5p	0	0	0	0	0	0	0
bta-miR-2367-3p	0	0	0	0	0	0	0
bta-miR-2368-5p	0	0	0	0	0	0	0
bta-miR-2368-3p	0	0	0	2	0	0	1
bta-miR-2369	0	0	0	0	0	0	0
bta-miR-2370-5p	1	2	0	0	0	1	3
bta-miR-2370-3p	3	1	2	6	0	2	3
bta-miR-2371	0	0	0	0	0	0	0
bta-miR-2372	0	0	0	0	0	0	0
bta-miR-2373-5p	0	0	0	0	0	0	0
bta-miR-2373-3p	0	0	0	0	0	0	0
bta-miR-2374	0	0	0	0	0	0	0
bta-miR-2375	0	0	0	0	0	0	0
bta-miR-2376	11	18	12	15	11	14	7
bta-miR-2377	0	0	0	0	0	0	0
bta-miR-2378	1	0	0	0	0	0	1
bta-miR-2379	0	0	0	0	0	0	0
bta-miR-2380	0	1	0	0	0	0	1
bta-miR-2381	0	0	0	0	0	0	0
bta-miR-2382-5p	0	0	0	0	0	0	2
bta-miR-2382-3p	0	1	0	0	0	0	0
bta-miR-2383	0	0	0	0	0	0	0
bta-miR-2384	0	0	0	0	0	0	0
bta-miR-2385-5p	0	0	0	0	0	0	0
bta-miR-2385-3p	0	0	0	0	0	0	0
bta-miR-2386	0	0	0	0	0	0	0
bta-miR-2387	9	20	4	10	11	13	12
bta-miR-2388-5p	0	0	0	0	0	0	0
bta-miR-2388-3p	1	2	9	6	5	2	2
bta-miR-2389	0	0	0	0	0	0	0
bta-miR-2390	0	0	0	0	0	0	0
bta-miR-2392	0	0	0	0	0	0	0
bta-miR-2393	0	0	0	0	0	0	0
bta-miR-2394	1	1	1	2	0	3	0
bta-miR-2395	0	0	0	0	0	0	0
bta-miR-2396	0	1	0	0	0	0	0
bta-miR-2397-5p	8	6	11	14	10	3	13
bta-miR-2397-3p	3	5	3	2	2	1	6
bta-miR-2398	0	0	0	0	0	0	0
bta-miR-2399-5p	0	3	0	2	0	2	0
bta-miR-2399-3p	0	0	0	0	0	0	0
bta-miR-23a	38430	79249	38500	58464	44480	59164	65899
bta-miR-23b-5p	0	6	2	0	1	2	1
bta-miR-23b-3p	10301	14470	7203	8449	6306	11192	11512
bta-miR-24-3p	19446	45057	21332	31994	31097	28332	29997
bta-miR-24	0	0	0	0	0	0	0
bta-miR-2400	1	2	0	1	2	1	2
bta-miR-2401	0	0	0	0	0	0	2
bta-miR-2402	1	0	0	0	0	0	0
bta-miR-2403	64	92	68	28	40	44	76
bta-miR-2404	55	18	120	47	42	51	37
bta-miR-2405	0	0	0	0	0	0	0
bta-miR-2406	0	0	0	0	0	0	0
bta-miR-2407	0	1	0	0	1	0	0
bta-miR-2408	0	0	0	0	0	0	0
bta-miR-2409	0	0	0	0	0	0	0
bta-miR-2410	0	2	0	0	2	0	3
bta-miR-2411-5p	1	9	5	9	6	6	6
bta-miR-2411-3p	25	43	39	37	26	14	23
bta-miR-2412	0	0	0	0	0	0	0
bta-miR-2413	0	0	0	0	0	0	0
bta-miR-2414	0	0	0	0	0	0	0
bta-miR-2415-5p	0	0	0	0	0	0	1
bta-miR-2415-3p	1	2	0	0	0	0	1
bta-miR-2416	0	1	1	1	0	0	1
bta-miR-2417	0	1	0	0	0	0	0
bta-miR-2418	0	0	0	0	0	0	0
bta-miR-2419-5p	715	454	1405	840	854	1088	1202
bta-miR-2419-3p	1	3	0	2	1	1	0
bta-miR-2420	0	0	0	0	0	0	0
bta-miR-2421	0	0	0	0	0	0	0
bta-miR-2422	0	0	0	0	0	0	0
bta-miR-2423	0	0	0	0	0	0	0
bta-miR-2424	0	2	1	2	2	2	0
bta-miR-2425-5p	0	0	0	0	0	0	1
bta-miR-2425-3p	1	0	1	0	0	0	0
bta-miR-2426	1	3	1	0	0	7	1
bta-miR-2427	0	14	8	58	9	12	0
bta-miR-2428	0	0	0	0	0	0	0
bta-miR-2429	0	0	0	0	0	0	0
bta-miR-2430	0	0	0	0	0	0	0
bta-miR-2431-5p	5	10	8	6	6	9	6
bta-miR-2431-3p	28	26	14	3	6	27	14
bta-miR-2432	0	0	0	0	0	0	0
bta-miR-2433	0	0	0	0	0	0	0
bta-miR-2434	0	0	0	0	0	0	0
bta-miR-2435	0	0	4	6	0	0	2
bta-miR-2436-5p	0	0	0	0	0	0	0
bta-miR-2436-3p	0	0	0	0	0	2	2
bta-miR-2437	0	0	0	0	0	0	0
bta-miR-2438	0	0	0	0	0	0	1
bta-miR-2439-5p	0	0	0	0	0	0	0
bta-miR-2439-3p	0	0	0	0	0	0	0
bta-miR-2440	62	19	74	46	48	41	30
bta-miR-2441	0	0	0	0	0	0	1
bta-miR-2442	0	0	0	0	0	0	0
bta-miR-2443	3	3	2	2	2	4	2
bta-miR-2444	0	0	0	0	0	0	0
bta-miR-2446	0	8	2	7	1	8	5
bta-miR-2447	7	15	9	7	8	7	9
bta-miR-2448-5p	4	7	5	4	3	8	5
bta-miR-2448-3p	64	139	28	49	41	39	75
bta-miR-2449	0	0	0	1	0	0	0
bta-miR-2450a	3	3	3	2	1	0	6
bta-miR-2450b	0	0	0	0	0	0	0
bta-miR-2450c	14	2	8	0	0	0	2
bta-miR-2450d	0	0	0	0	0	0	0
bta-miR-2451	0	0	2	0	0	0	0
bta-miR-2452	0	0	0	0	0	0	0
bta-miR-2453	2	10	0	6	1	1	0
bta-miR-2454-5p	0	0	0	0	0	0	0
bta-miR-2454-3p	18	6	16	2	2	18	12
bta-miR-2455	0	0	0	0	0	0	0
bta-miR-2456	0	0	0	0	0	0	0
bta-miR-2457	5	19	8	7	2	12	8
bta-miR-2458	1	2	0	3	0	2	1
bta-miR-2459	1	0	0	0	0	0	0
bta-miR-2460	0	0	0	0	0	0	0
bta-miR-2461-5p	0	0	0	0	0	0	0
bta-miR-2461-3p	0	0	0	0	0	0	0
bta-miR-2462	0	0	0	0	0	0	0
bta-miR-2463	0	1	3	0	0	0	0
bta-miR-2464-5p	0	1	0	1	0	0	0
bta-miR-2464-3p	0	1	0	0	0	0	0
bta-miR-2465	0	2	1	1	2	1	3
bta-miR-2466-5p	0	0	0	0	0	0	0
bta-miR-2466-3p	0	0	0	0	0	0	0
bta-miR-2467-5p	1	0	0	0	0	0	0
bta-miR-2467-3p	0	0	0	0	0	0	0
bta-miR-2468	5	17	7	24	11	17	18
bta-miR-2469	0	1	0	0	0	0	0
bta-miR-2470	0	0	0	0	0	0	0
bta-miR-2471-5p	0	0	0	0	0	0	0
bta-miR-2471-3p	0	0	0	0	0	0	0
bta-miR-2472	0	0	0	0	0	0	0
bta-miR-2473	0	0	0	0	0	0	0
bta-miR-2474	0	0	1	0	0	0	1
bta-miR-2475	0	1	0	0	0	1	1
bta-miR-2477	0	0	0	0	0	0	0
bta-miR-2478	5954	13833	10844	11643	6323	8781	10145
bta-miR-2479	0	0	0	0	0	0	0
bta-miR-2480	0	0	0	0	0	0	0
bta-miR-2481	1	0	0	1	1	1	0
bta-miR-2482	0	0	0	0	0	0	0
bta-miR-2483-5p	38	48	23	31	9	36	40
bta-miR-2483-3p	6	10	4	9	8	10	6
bta-miR-2484	146	274	293	718	415	345	275
bta-miR-2485	0	0	0	0	0	0	0
bta-miR-2486-5p	0	0	0	0	0	0	0
bta-miR-2486-3p	0	0	0	0	0	0	0
bta-miR-2488	0	0	0	0	0	0	0
bta-miR-2489	0	0	0	0	0	0	0
bta-miR-25	14684	18576	16418	45658	49824	17245	18044
bta-miR-26a	135099	212356	147052	260461	224493	193798	227732
bta-miR-26b	57383	98292	52797	133013	108054	79624	96750
bta-miR-26c	0	0	0	0	0	0	0
bta-miR-27a-5p	42	143	40	166	142	63	54
bta-miR-27a-3p	10888	33715	15926	27774	20801	21123	19827
bta-miR-27b	11207	19882	10791	16875	19742	14237	13972
bta-miR-28	86	212	71	130	79	125	161
bta-miR-2881	0	0	0	0	0	0	0
bta-miR-2882	0	0	0	0	0	0	0
bta-miR-2883	0	0	0	0	0	0	0
bta-miR-2885	0	0	0	0	0	0	0
bta-miR-2886	0	0	0	0	0	0	0
bta-miR-2887	33	12	21	108	9	45	21
bta-miR-2888	0	0	0	0	0	0	0
bta-miR-2889	0	0	0	0	0	0	0
bta-miR-2890	0	0	0	0	0	0	0
bta-miR-2891	0	0	0	0	0	0	0
bta-miR-2892	0	0	0	0	0	0	0
bta-miR-2893	0	0	0	0	0	0	0
bta-miR-2894	0	0	0	0	0	0	0
bta-miR-2895	0	0	0	0	0	0	0
bta-miR-2896	0	0	0	0	0	0	0
bta-miR-2897	0	0	0	0	0	0	0
bta-miR-2898	0	0	0	0	0	0	0
bta-miR-2899	0	0	0	0	0	0	0
bta-miR-2900	0	0	0	0	0	0	0
bta-miR-2901	0	0	0	0	0	0	0
bta-miR-2902	0	0	0	0	0	0	0
bta-miR-2903	2	0	1	0	1	0	1
bta-miR-2904	15	2	6	14	12	1	21
bta-miR-2917	0	0	0	0	0	0	0
bta-miR-296-5p	123	209	200	68	44	214	232
bta-miR-296-3p	396	414	273	201	110	270	570
bta-miR-299	1	9	5	4	0	10	3
bta-miR-299-2	0	0	0	0	0	0	0
bta-miR-29a	98878	159915	126468	170184	104241	144919	134232
bta-miR-29b	30281	99240	44588	97311	54150	54338	47235
bta-miR-29c	22866	24682	34775	159380	96365	52632	55178
bta-miR-29d-5p	492	684	584	1846	2084	1070	1014
bta-miR-29d-3p	85	135	120	200	93	171	137
bta-miR-29e	0	0	0	0	0	0	0
bta-miR-301a	68	578	232	431	336	226	355
bta-miR-301b	8	32	15	31	19	12	13
bta-miR-302a	0	0	0	0	0	0	0
bta-miR-302b	0	0	0	2	3	0	0
bta-miR-302c	0	0	0	0	0	0	0
bta-miR-302d	0	0	0	0	0	0	0
bta-miR-3064	1	1	0	1	3	1	0
bta-miR-3065	2	0	0	1	0	0	0
bta-miR-30a-5p	142	320	245	509	299	427	335
bta-miR-30b-5p	1355	4295	2368	10233	5821	3858	3436
bta-miR-30b-3p	25	9	10	96	66	23	27
bta-miR-30c	6495	11980	8015	21101	12380	14852	12985
bta-miR-30d	47227	68300	59956	50154	26391	69625	65810
bta-miR-30e-5p	4639	15567	13864	47859	48555	13369	14655
bta-miR-30f	15	25	32	49	14	44	23
bta-miR-31	641	2599	1352	816	542	1464	1150
bta-miR-3120	17	12	9	2	4	5	2
bta-miR-3141	0	2	0	0	0	0	0
bta-miR-3154	0	0	0	0	0	0	0
bta-miR-32	566	2261	1315	2609	2107	1641	1542
bta-miR-320a	5263	6371	3481	1576	1117	4116	6374
bta-miR-320b	0	0	0	0	0	2	0
bta-miR-323	0	0	0	0	0	0	0
bta-miR-323b-3p	0	0	0	0	0	0	0
bta-miR-324	66	132	87	85	58	97	87
bta-miR-326	1510	2325	1799	1206	1105	2646	2289
bta-miR-328	109	164	137	54	41	140	157
bta-miR-329a	0	0	0	0	0	0	0
bta-miR-329b	0	0	0	0	0	0	0
bta-miR-330	98	88	66	26	22	86	127
bta-miR-331-5p	18	46	26	29	17	26	35
bta-miR-331-3p	314	676	318	217	153	658	553
bta-miR-335	296	923	564	396	115	936	941
bta-miR-338	130	555	208	541	553	221	452
bta-miR-339a	2965	2712	4339	7096	4286	6010	4520
bta-miR-339b	597	1016	1078	1256	671	1260	906
bta-miR-33a	3	23	17	39	46	15	6
bta-miR-33b	1	1	2	2	1	0	1
bta-miR-340	21	42	24	54	46	37	32
bta-miR-342	60548	87229	65625	64605	38058	89147	86992
bta-miR-3431	8	14	16	12	17	12	24
bta-miR-3432a	3	18	5	11	17	15	31
bta-miR-3432b	0	0	0	0	0	0	0
bta-miR-345-5p	57	153	67	173	187	116	87
bta-miR-345-3p	265	637	341	425	683	364	433
bta-miR-346	0	0	0	0	0	0	0
bta-miR-34a	296	551	496	612	2274	332	433
bta-miR-34b	6	37	16	87	111	16	27
bta-miR-34c	22	120	69	208	375	87	98
bta-miR-3533	0	0	0	2	0	0	1
bta-miR-3578	0	0	0	0	0	0	0
bta-miR-3596	0	0	0	0	0	0	0
bta-miR-3600	0	0	0	0	0	0	0
bta-miR-3601	0	0	0	0	0	0	0
bta-miR-3602	0	0	0	0	0	0	0
bta-miR-3604	0	3	0	3	0	0	3
bta-miR-361	7338	12571	7703	6707	6739	11093	14706
bta-miR-3613a	42	32	185	766	925	89	93
bta-miR-3613b	0	0	0	0	0	0	0
bta-miR-362-5p	222	543	211	308	234	325	525
bta-miR-362-3p	12	52	23	50	19	38	56
bta-miR-363	302	717	418	688	695	762	900
bta-miR-365-5p	5	0	2	3	1	5	3
bta-miR-365-3p	8232	1090	10035	13837	3885	7912	4606
bta-miR-3660	2	0	3	13	0	0	1
bta-miR-367	0	0	0	0	0	0	0
bta-miR-369-5p	1	0	0	1	0	2	0
bta-miR-369-3p	0	0	0	0	0	0	4
bta-miR-370	0	0	0	0	0	0	0
bta-miR-371	0	0	0	0	0	0	0
bta-miR-374a	2784	13611	5111	16238	6509	8291	13236
bta-miR-374b	2099	4256	2100	2399	1366	3239	4879
bta-miR-374c	3	6	2	14	6	11	13
bta-miR-375	4179	109	5865	34959	24739	1282	1628
bta-miR-376a	0	0	0	2	0	1	0
bta-miR-376b	0	0	0	0	0	0	0
bta-miR-376c	0	0	0	3	0	0	0
bta-miR-376d	0	0	1	2	0	1	0
bta-miR-376e	0	2	0	1	0	2	0
bta-miR-377	0	0	0	0	0	0	0
bta-miR-378	3955	2887	3804	5555	5389	4044	5038
bta-miR-378b	358	220	423	618	646	471	465
bta-miR-378c	13	5	35	36	12	29	25
bta-miR-378d	2	0	0	0	2	4	0
bta-miR-379	0	6	0	9	0	7	1
bta-miR-380-5p	0	0	0	0	0	0	0
bta-miR-380-3p	0	0	0	0	0	1	0
bta-miR-381	0	3	1	0	0	3	2
bta-miR-382	0	0	0	2	0	0	2
bta-miR-383	4	6	3	8	1	9	4
bta-miR-3956	0	0	0	0	0	0	0
bta-miR-3957	0	0	0	0	0	0	0
bta-miR-409a	0	0	0	0	0	0	0
bta-miR-409b	0	0	0	0	0	0	0
bta-miR-410	0	0	0	0	0	0	0
bta-miR-411a	4	3	3	13	0	12	3
bta-miR-411b	0	0	0	0	0	0	0
bta-miR-411c-5p	0	0	0	0	0	0	0
bta-miR-411c-3p	0	0	0	1	0	0	0
bta-miR-412	0	0	0	0	0	0	0
bta-miR-421	932	1854	988	1001	558	1208	1421
bta-miR-423-5p	4307	4770	3693	2223	1297	3783	5396
bta-miR-423-3p	1780	2457	1970	868	780	2376	2701
bta-miR-424-5p	26	324	120	336	158	184	85
bta-miR-424-3p	3	4	4	0	1	9	3
bta-miR-425-5p	22442	31936	21536	16869	12746	28385	39441
bta-miR-425-3p	1140	1713	1106	1084	963	1514	1622
bta-miR-4286	172	291	178	224	130	215	204
bta-miR-429	0	1	1	1	0	1	1
bta-miR-431	0	0	0	0	0	0	0
bta-miR-432	0	1	0	0	0	1	0
bta-miR-433	0	0	0	0	0	0	0
bta-miR-4444	0	3	0	0	0	0	0
bta-miR-4449	3	4	7	16	17	5	3
bta-miR-448	0	0	0	0	0	0	0
bta-miR-449a	7	21	20	20	26	8	15
bta-miR-449b	0	2	0	0	0	1	0
bta-miR-449c	0	0	0	0	1	0	0
bta-miR-449d	0	0	0	0	2	0	0
bta-miR-450a	6	34	20	42	28	14	10
bta-miR-450b	47	220	81	226	150	157	96
bta-miR-451	140	454	275	1390	1359	332	1669
bta-miR-452	5	10	4	6	2	1	3
bta-miR-4523	0	0	0	0	0	1	1
bta-miR-453	0	0	0	0	0	0	0
bta-miR-454	326	862	407	686	831	504	860
bta-miR-455-5p	2	16	8	6	9	3	8
bta-miR-455-3p	0	11	2	1	2	3	3
bta-miR-4657	0	0	0	0	0	0	0
bta-miR-4680	0	0	0	1	0	0	0
bta-miR-483	0	0	0	0	0	0	0
bta-miR-484	492	1143	660	267	218	755	744
bta-miR-485	0	1	0	0	0	0	0
bta-miR-486	279	431	620	482	434	256	879
bta-miR-487a	0	0	0	0	0	0	0
bta-miR-487b	0	0	0	0	0	3	0
bta-miR-488	0	0	0	0	0	0	0
bta-miR-489	0	0	0	0	0	0	0
bta-miR-490	0	0	0	0	0	0	0
bta-miR-491	142	270	247	161	85	198	240
bta-miR-493	0	0	0	0	0	0	0
bta-miR-494	2	2	2	6	0	6	5
bta-miR-495	0	0	0	0	0	0	0
bta-miR-496	0	0	0	0	0	0	0
bta-miR-497	42	98	55	97	100	60	66
bta-miR-499	28	59	44	71	66	28	47
bta-miR-500	142	348	180	178	135	210	306
bta-miR-502a	18	36	18	21	3	21	33
bta-miR-502b	5	10	7	4	4	11	14
bta-miR-503-5p	9	35	18	26	22	27	17
bta-miR-503-3p	1	2	1	3	0	2	1
bta-miR-504	0	2	3	4	2	11	5
bta-miR-505	81	183	115	142	143	146	134
bta-miR-507-3p	5	2	0	5	0	1	2
bta-miR-507b	1	4	0	6	0	2	0
bta-miR-532	530	1219	584	892	892	924	1085
bta-miR-539	0	0	0	0	0	0	0
bta-miR-541	0	0	0	0	0	0	0
bta-miR-542-5p	14	51	27	24	19	41	18
bta-miR-543	0	0	0	0	0	0	0
bta-miR-544a	0	0	0	0	0	0	0
bta-miR-544b	0	0	0	0	0	0	0
bta-miR-545-5p	19	72	37	112	91	30	57
bta-miR-545-3p	2	34	40	40	52	27	26
bta-miR-551a	0	0	0	0	0	0	0
bta-miR-551b	0	1	0	0	2	0	0
bta-miR-562	0	0	0	0	0	0	0
bta-miR-568	0	0	0	0	0	0	0
bta-miR-574	0	3	0	0	0	0	5
bta-miR-582	0	2	2	2	2	6	4
bta-miR-584	0	0	0	0	0	0	0
bta-miR-592	1	9	3	5	4	1	1
bta-miR-599	0	0	1	0	1	0	0
bta-miR-6119-5p	1572	3262	1405	3359	1613	2394	3422
bta-miR-6119-3p	494	925	569	1912	938	974	1174
bta-miR-6120-5p	2	1	1	2	0	0	1
bta-miR-6120-3p	124	289	181	271	218	175	213
bta-miR-6121-5p	0	0	0	0	0	0	0
bta-miR-6121-3p	0	0	0	0	0	0	0
bta-miR-6122-5p	0	0	0	0	0	0	0
bta-miR-6122-3p	2	2	1	8	3	2	3
bta-miR-6123	149	200	152	71	48	163	181
bta-miR-615	0	0	0	0	0	0	0
bta-miR-628	78	162	56	139	128	105	155
bta-miR-631	0	0	0	0	0	0	0
bta-miR-6501	0	0	0	0	0	0	1
bta-miR-6516	0	0	1	0	2	2	1
bta-miR-6517	29	73	32	20	14	42	37
bta-miR-6518	0	0	0	0	0	0	0
bta-miR-6519	0	0	0	0	0	0	0
bta-miR-652	353	572	333	138	152	457	445
bta-miR-6520	8	26	8	27	15	11	20
bta-miR-6521	0	0	0	0	0	0	0
bta-miR-6522	0	1	0	3	3	6	0
bta-miR-6523a	14	24	12	11	8	15	22
bta-miR-6523b	0	0	0	0	0	0	0
bta-miR-6524	19	46	33	156	119	52	41
bta-miR-6525	7	9	14	3	0	9	14
bta-miR-6526	0	0	0	0	0	0	0
bta-miR-6527	1	8	4	6	4	2	4
bta-miR-6528	0	0	0	0	0	0	0
bta-miR-6529a	502	567	235	196	168	271	558
bta-miR-6529b	0	0	0	0	0	0	0
bta-miR-653	0	0	0	0	0	0	0
bta-miR-6530	1	0	0	1	0	1	1
bta-miR-6531	19	22	4	33	64	0	33
bta-miR-6532	0	0	0	0	0	0	0
bta-miR-6533	1	5	2	5	0	0	4
bta-miR-6534	0	0	0	0	0	0	2
bta-miR-6535	0	0	0	0	0	0	1
bta-miR-6536	4	8	1	4	6	1	6
bta-miR-654	0	0	0	0	0	0	0
bta-miR-655	0	0	0	0	0	0	0
bta-miR-656	0	0	0	0	0	0	0
bta-miR-658	0	0	0	0	0	0	0
bta-miR-660	936	2072	1059	1268	1119	1429	1839
bta-miR-664a	0	0	0	0	0	1	1
bta-miR-664b	37	150	57	106	66	91	91
bta-miR-665	0	0	0	0	0	0	0
bta-miR-668-3p	0	0	0	0	0	0	0
bta-miR-669	0	0	0	0	0	0	0
bta-miR-670	0	0	0	0	0	0	0
bta-miR-671	24	84	36	45	113	39	56
bta-miR-6715	3	4	0	2	1	1	0
bta-miR-677	16	22	55	121	98	20	20
bta-miR-6775	4	3	1	2	0	1	3
bta-miR-7	2244	7504	4387	8265	11590	4540	6626
bta-miR-708	10	5	5	12	15	24	0
bta-miR-7180	10	43	37	18	24	17	25
bta-miR-744	268	326	256	118	84	267	334
bta-miR-758	0	0	0	0	0	0	0
bta-miR-759	0	0	0	0	0	0	0
bta-miR-760-5p	1	3	4	0	1	4	0
bta-miR-760-3p	38	48	21	8	11	25	41
bta-miR-761	0	0	0	0	0	0	0
bta-miR-763	0	0	0	0	0	0	0
bta-miR-764	0	0	0	0	0	0	0
bta-miR-767	0	0	0	0	0	0	1
bta-miR-769	153	385	187	298	225	252	361
bta-miR-7691	0	0	0	0	0	0	0
bta-miR-7857-5p	135	255	195	85	65	80	260
bta-miR-7857-3p	19	35	27	11	11	12	45
bta-miR-7858	1	2	0	0	1	0	1
bta-miR-7859	54	114	53	44	40	84	104
bta-miR-7860	2	8	4	5	0	8	10
bta-miR-7861	6	26	12	15	18	19	17
bta-miR-7862	0	0	2	0	0	2	4
bta-miR-7863	0	0	0	0	0	0	0
bta-miR-7864	0	0	0	0	0	0	0
bta-miR-7865	0	0	0	0	0	0	0
bta-miR-8548	0	0	0	0	0	0	0
bta-miR-8549	0	0	0	0	0	0	0
bta-miR-8550	0	0	0	0	0	0	0
bta-miR-873	0	0	0	0	0	0	0
bta-miR-874	113	221	166	119	108	171	144
bta-miR-875	1	2	0	4	1	1	0
bta-miR-876	0	0	0	0	0	0	0
bta-miR-877	1	13	4	6	2	1	10
bta-miR-885	36	127	57	47	28	119	92
bta-miR-9-5p	755	757	944	3507	5208	967	644
bta-miR-9-3p	147	237	174	384	207	228	132
bta-miR-92a	43624	55720	48273	40802	35636	57146	61332
bta-miR-92b	183	329	212	93	70	265	286
bta-miR-93	16029	27958	15992	28713	25146	19811	24026
bta-miR-935	0	0	0	0	0	0	0
bta-miR-940	0	0	0	0	0	0	0
bta-miR-95	69	89	110	1277	341	64	127
bta-miR-96	0	0	1	3	2	0	0
bta-miR-98	1309	2509	1293	2991	3962	1939	2490
bta-miR-9851	0	3	1	1	0	3	2
bta-miR-99a-5p	1128	2822	2176	1189	888	2086	2955
bta-miR-99a-3p	29	102	90	59	46	72	72
bta-miR-99b	83	95	168	50	18	178	274
